# Biological insights from multi-omic analysis of 31 genomic risk loci for adult hearing difficulty

**DOI:** 10.1101/562405

**Authors:** Gurmannat Kalra, Beatrice Milon, Alex M. Casella, Yang Song, Brian R. Herb, Kevin Rose, Ronna Hertzano, Seth A. Ament

**Author notes:** <u>Lead Contact</u>: Seth A. Ament, Assistant Professor, Institute for Genome Science, HSF-3, 3^rd^ Floor, 670 W Baltimore St, Baltimore, MD 21201, Ronna Hertzano, Associate Professor, Department of Otorhinolaryngology-Head & Neck Surgery, 16 S Eutaw St. suite 500 – office, 800 West Baltimore St. Room 405 – laboratory.

## Abstract

Age-related hearing impairment (ARHI), one of the most common medical conditions, is strongly heritable, yet its genetic causes remain largely unknown. We conducted a meta-analysis of GWAS summary statistics from multiple hearing-related traits in the UK Biobank (n = up to 323,978) and identified 31 genome-wide significant risk loci for self-reported hearing difficulty (p < 5e-8), of which 30 have not been reported previously in the peer-reviewed literature at genome-wide significance. We investigated the regulatory and cell specific expression for these loci by generating mRNA-seq, ATAC-seq, and single-cell RNA-seq from cells in the mouse cochlea. Risk-associated genes were most strongly enriched for expression in cochlear epithelial cells, as well as for genes related to sensory perception and known Mendelian deafness genes, supporting their relevance to auditory function. Regions of the human genome homologous to open chromatin in sensory epithelial cells from the mouse were strongly enriched for heritable risk for hearing difficulty, even after adjusting for baseline effects of evolutionary conservation and cell-type nonspecific regulatory regions. Epigenomic and statistical fine-mapping most strongly supported 50 putative risk genes. Of these, at least 39 were expressed robustly in mouse cochlea and 16 were enriched specifically in sensory hair cells. These results reveal new risk loci and risk genes for hearing difficulty and suggest an important role for altered gene regulation in the cochlear sensory epithelium.
