## Supplementary material for "Biological insights from multi-omic analysis of 31 genomic risk loci for adult hearing difficulty": Suppl. Tables 1-21, Suppl. Figs. 1-3: TableS1_Heritability of hearing related traits.xlsx

### Sheet: Sheet1
ID	Phenotype	N	Prev.	Int.	Int. p	h2	h2 p
2257	Hearing difficulty/problems with background noise	330759	0.38	1.031	0.00129	0.086	7.39e-55
2247_1	Hearing difficulty/problems: Yes	323978	0.26	1.018	0.0368	0.0757	1.2e-32
4825	Noisy workplace	110439		1.047	5.46e-07	0.0532	3.83e-12
3393	Hearing aid user	204240	0.051	1.002	0.382	0.0927	3.4e-08
4803_11	Tinnitus: Yes, now most or all of the time	109411	0.066	1.002	0.387	0.137	1.34e-07
4836	Loud music exposure frequency	109889		1.016	0.0365	0.0296	4.15e-05
4803_14	Tinnitus: Yes, but not now, but have in the past	109411	0.11	0.9907	0.904	0.0602	0.000625
4803_13	Tinnitus: Yes, now some of the time	109411	0.09	0.9936	0.782	0.0454	0.0159
H71	Diagnoses - main ICD10: H71 Cholesteatoma of middle ear	337199	0.00069	0.995	0.724	0.457	0.0406
20002_1415	Non-cancer illness code, self-reported: ear/vestibular disorder	337159	0.0086	0.9821	0.982	0.0605	0.0435
H80	Diagnoses - main ICD10: H80 Otosclerosis	337199	0.00047	0.995	0.733	0.498	0.0919
H72	Diagnoses - main ICD10: H72 Perforation of tympanic membrane	337199	0.0014	0.9936	0.769	0.169	0.12
H83	Diagnoses - main ICD10: H83 Other diseases of inner ear	337199	0.00098	0.9958	0.699	0.204	0.151
H91	Diagnoses - main ICD10: H91 Other hearing loss	337199	0.00079	0.9894	0.874	0.271	0.155
4803_12	Tinnitus: Yes, now a lot of the time	109411	0.025	1.001	0.471	0.0721	0.155
H65	Diagnoses - main ICD10: H65 Nonsuppurative otitis media	337199	0.0017	0.9966	0.676	0.117	0.176
20002_1420	Non-cancer illness code, self-reported: otosclerosis	337159	0.00051	0.9904	0.85	0.376	0.176
H92	Diagnoses - main ICD10: H92 Otalgia and effusion of ear	337199	0.00059	1.001	0.445	0.277	0.19
H81	Diagnoses - main ICD10: H81 Disorders of vestibular function	337199	0.0006	1.009	0.123	0.197	0.26
4814	Tinnitus severity/nuisance	31627		1.011	0.112	0.0138	0.289
H73	Diagnoses - main ICD10: H73 Other disorders of tympanic membrane	337199	0.00037	0.9922	0.841	0.0899	0.409
H60	Diagnoses - main ICD10: H60 Otitis externa	337199	0.00064	0.9962	0.669	0.0184	0.474
H74	Diagnoses - main ICD10: H74 Other disorders of middle ear and mastoid	337199	0.00054	0.9972	0.63	-0.00269	0.503
H93	Diagnoses - main ICD10: H93 Other disorders of ear, not elsewhere classified	337199	0.00027	1.006	0.249	-0.0944	0.565
2247_99	Hearing difficulty/problems: I am completely deaf	323978	0.00024	1.011	0.0993	-0.221	0.626
H66	Diagnoses - main ICD10: H66 Suppurative and unspecified otitis media	337199	0.001	1.011	0.0977	-0.0702	0.653
H90	Diagnoses - main ICD10: H90 Conductive and sensorineural hearing loss	337199	0.0005	1.002	0.389	-0.148	0.662
H90	Diagnoses - main ICD10: H90 Conductive and sensorineural hearing loss	337199	0.0005	1.002	0.389	-0.148	0.662
H61	Diagnoses - main ICD10: H61 Other disorders of external ear	337199	0.0011	1.007	0.169	-0.0737	0.681
20002_1597	Non-cancer illness code, self-reported: tinnitus / tiniitis	337159	0.0017	1.009	0.152	-0.0737	0.711
20002_1499	Non-cancer illness code, self-reported: labyrinthitis	337159	0.0005	1.008	0.155	-0.334	0.81
4792	Cochlear implant	111326	0.00082	0.9984	0.576	-0.617	0.832
H69	Diagnoses - main ICD10: H69 Other disorders of Eustachian tube	337199	0.00024	0.9986	0.563	-0.717	0.86
