## Supplementary material for "Biological insights from multi-omic analysis of 31 genomic risk loci for adult hearing difficulty": Suppl. Tables 1-21, Suppl. Figs. 1-3: TableS2_GeneticCorrelations.xlsx

### Sheet: Sheet1
Trait	PMID	rg.2247_1	rg.2257	rg.3393	rg.4803_11	p.2247_1	p.2257	p.3393	p.4803_11	minp	padj
Hearing difficulty	UKBB	1	0.8132	0.7584	0.5816	0	0	6.99e-34	4.85e-25	0	0
Background noise problems	UKBB	0.8132	1	0.3719	0.4385	0	0	5.95e-10	2.25e-14	0	0
Hearing aid user	UKBB	0.7584	0.3719	1	0.5365	6.99e-34	5.95e-10	0	7.1e-08	0	0
Tinnitus	UKBB	0.5816	0.4385	0.5365	1	4.85e-25	2.25e-14	7.1e-08	0	0	0
Neuroticism	27089181	0.2132	0.3756	0.0237	0.1034	1.98e-09	8.7e-35	0.6999	0.1118	8.7e-35	8.28e-32
Depressive symptoms	27089181	0.2991	0.3857	0.0815	0.1542	4.38e-12	2e-23	0.2881	0.0415	2e-23	1.9e-20
Subjective well being	27089181	-0.2432	-0.4206	0.0173	-0.2105	4.42e-08	1.17e-19	0.8057	0.0088	1.17e-19	1.12e-16
PGC cross-disorder analysis	23453885	0.2357	0.3496	-0.1199	0.1255	7.39e-08	5.11e-15	0.1539	0.0794	5.11e-15	4.85e-12
Schizophrenia	25056061	0.0718	0.2151	-0.1475	0.0254	0.0182	1.83e-12	0.0031	0.6221	1.83e-12	1.73e-09
Neuroticism	24828478	0.2157	0.4294	0.0316	0.0326	0.0046	2.25e-09	0.7847	0.7956	2.25e-09	2.13e-06
Autism spectrum disorder	0	0.1206	0.2568	-0.0697	0.0922	0.017	1.96e-08	0.4184	0.3151	1.96e-08	1.86e-05
Insomnia	28604731	0.2796	0.2447	0.0671	0.163	2.07e-07	1.06e-07	0.4023	0.0364	1.06e-07	9.98e-05
Age of first birth	27798627	-0.1656	-0.1592	-0.2542	-0.1136	1.65e-07	7.08e-07	2.67e-05	0.0447	1.65e-07	0.00015576
Insomnia	27992416	0.2401	0.2154	0.0179	0.1669	9.65e-07	1.67e-07	0.8088	0.0185	1.67e-07	0.000157754
Major depressive disorder	22472876	0.2046	0.2529	-0.1007	0.184	0.0006	2.56e-05	0.3127	0.0502	2.56e-05	0.0241585
Waist circumference	25673412	0.132	0.0662	0.0979	0.0245	3.09e-05	0.0344	0.0693	0.62	3.09e-05	0.0290769
Excessive daytime sleepiness	27992416	0.1397	0.1979	-0.0249	0.2082	0.005	3.15e-05	0.784	0.0148	3.15e-05	0.0295809
Obesity class 1	23563607	0.1347	0.0601	0.1472	0.0446	3.83e-05	0.0635	0.0043	0.4117	3.83e-05	0.0359637
Waist-to-hip ratio	25673412	0.1308	0.0629	0.0777	0.0386	9.7e-05	0.0587	0.143	0.4315	9.7e-05	0.090986
Body fat	26833246	0.1529	0.0697	0.2157	-0.0178	0.0002	0.0762	0.0024	0.8006	0.0002	0.1874
Bipolar disorder	21926972	0.1093	0.1588	-0.1013	0.0675	0.0315	0.0003	0.2365	0.3506	0.0003	0.2808
College completion	23722424	-0.1075	-0.0259	-0.1408	-0.2238	0.0153	0.531	0.0625	0.0004	0.0004	0.374
Chronotype	27494321	-0.1281	-0.12	0.0212	0.0099	0.0005	0.0007	0.7424	0.8806	0.0005	0.467
Number of children ever born	27798627	0.1526	0.1169	0.2212	0.1049	0.0005	0.0031	0.0017	0.1267	0.0005	0.467
Overweight	23563607	0.1246	0.07	0.0952	0.0104	0.0005	0.0513	0.0735	0.8502	0.0005	0.467
Neo-conscientiousness	21173776	-0.3849	-0.2974	-0.0019	-0.1789	0.0008	0.0037	0.9914	0.3093	0.0008	0.7448
Years of schooling (proxy cognitive performance)	25201988	-0.1416	-0.0291	-0.207	-0.1461	0.0009	0.4538	0.007	0.0229	0.0009	0.837
Cigarettes smoked per day	20418890	0.3149	0.1919	0.092	0.3671	0.001	0.0144	0.463	0.002	0.001	0.929
Neo-openness to experience	21173776	0.2439	0.3039	-0.0534	0.3017	0.0063	0.0012	0.7112	0.036	0.0012	1
Leptin_not_adjBMI	26833098	0.2205	0.0376	0.1205	0.1492	0.0016	0.5427	0.2361	0.1516	0.0016	1
Ever vs never smoked	20418890	0.1554	0.0606	0.1881	0.0495	0.0017	0.1762	0.019	0.5208	0.0017	1
Forced expiratory volume in 1 second (FEV1)/Forced Vital capacity(FVC)	28166213	-0.0002	0.0204	-0.0533	0.1953	0.9962	0.5455	0.3702	0.0018	0.0018	1
Obesity class 2	23563607	0.1262	0.0408	0.117	0.03	0.0018	0.2827	0.0633	0.6776	0.0018	1
HDL cholesterol	20686565	-0.0669	-0.0133	-0.1889	-0.0891	0.1088	0.7055	0.0019	0.1295	0.0019	1
Years of schooling 2013	23722424	-0.1253	-0.0105	-0.2205	-0.1397	0.0019	0.7891	0.0019	0.0235	0.0019	1
Ratio of bisallylic groups to double bonds	27005778	-0.0683	-0.009	-0.0657	-0.3309	0.2061	0.8468	0.6027	0.0026	0.0026	1
Mothers age at death	27015805	-0.1143	-0.052	-0.3628	-0.049	0.1215	0.4095	0.0027	0.6711	0.0027	1
Ratio of bisallylic groups to total fatty acids	27005778	-0.0462	0.0237	-0.0218	-0.3242	0.406	0.6595	0.8558	0.0027	0.0027	1
Body mass index	20935630	0.096	0.063	0.1309	0.0311	0.0039	0.056	0.0063	0.5342	0.0039	1
Childhood obesity	22484627	0.0506	0.0182	0.2281	0.1505	0.3146	0.6983	0.0039	0.0557	0.0039	1
Hip circumference	25673412	0.0941	0.0494	0.0665	0.0063	0.004	0.1187	0.2294	0.9065	0.004	1
Attention deficit hyperactivity disorder	20732625	0.3019	0.213	0.2251	0.001	0.0044	0.0116	0.1809	0.9944	0.0044	1
Forced expiratory volume in 1 second (FEV1)	26635082	-0.013	0.0451	-0.1603	0.2143	0.7796	0.334	0.0434	0.0061	0.0061	1
Forced Vital capacity(FVC)	26635082	0.0123	0.0551	-0.0667	0.2216	0.7955	0.2106	0.3765	0.0068	0.0068	1
Obesity class 3	23563607	0.1492	0.0756	0.2184	0.0839	0.0078	0.1347	0.0312	0.3798	0.0078	1
Years of schooling 2016	27225129	-0.0363	0.0145	-0.1016	-0.105	0.1599	0.5683	0.0203	0.0092	0.0092	1
Attention deficit hyperactivity disorder (GC)	27663945	0.2859	0.1767	0.1367	0.0856	0.0101	0.0695	0.423	0.6088	0.0101	1
Attention deficit hyperactivity disorder (No GC)	27663945	0.2862	0.1772	0.1335	0.0841	0.0101	0.069	0.432	0.6157	0.0101	1
Triglycerides	20686565	0.0536	0.029	0.1333	0.1497	0.1268	0.4167	0.0259	0.0132	0.0132	1
Average number of double bonds in a fatty acid chain	27005778	-0.0207	0.0659	-0.0119	-0.2956	0.7469	0.3135	0.9293	0.0138	0.0138	1
Forced expiratory volume in 1 second (FEV1)	21946350	-0.1688	0.0406	-0.1906	0.0489	0.0142	0.4989	0.0482	0.6782	0.0142	1
Forced expiratory volume in 1 second (FEV1)	28166213	-0.0066	0.0381	-0.0437	0.151	0.8491	0.2302	0.4543	0.0142	0.0142	1
Average number of methylene groups per a double bond	27005778	0.0322	-0.0363	0.0419	0.2889	0.6121	0.5455	0.7605	0.0175	0.0175	1
Former vs Current smoker	20418890	-0.1698	-0.022	-0.2407	-0.0072	0.0188	0.756	0.0409	0.9434	0.0188	1
Glutamine	27005778	-0.2094	-0.0783	-0.076	-0.0254	0.0193	0.3745	0.6096	0.8479	0.0193	1
Total lipids in small HDL	27005778	0.1742	0.0279	0.4961	-0.1992	0.1336	0.7661	0.0194	0.2158	0.0194	1
Rheumatoid Arthritis	24390342	0.09	0.0102	0.0982	0.003	0.0207	0.7866	0.1964	0.9666	0.0207	1
Extreme bmi	23563607	0.1005	0.0297	0.129	0.0411	0.0229	0.482	0.1037	0.6345	0.0229	1
ICV	25607358	0.0277	0.0397	-0.0396	0.2922	0.7308	0.5966	0.7338	0.0234	0.0234	1
Leptin_adjBMI	26833098	0.1496	-0.059	0.0405	0.1487	0.0234	0.3192	0.7042	0.1968	0.0234	1
Urinary albumin-to-creatinine ratio	26631737	-0.1069	-0.1017	0.2439	-0.2939	0.165	0.1529	0.0455	0.0243	0.0243	1
Extreme height	23563607	-0.0487	-0.0503	-0.105	-0.1528	0.1844	0.1675	0.1177	0.0255	0.0255	1
Forced expiratory volume in 1 second (FEV1)/Forced Vital capacity(FVC)	21946350	-0.1056	-0.0283	-0.1344	-0.1517	0.0277	0.5513	0.1098	0.0447	0.0277	1
Age at Menarche	25231870	-0.0432	-0.0593	-0.0706	-0.0379	0.1466	0.0314	0.2018	0.4566	0.0314	1
Age at Menopause	26414677	-0.0403	-0.077	-0.0965	-0.0061	0.3287	0.0332	0.1631	0.9266	0.0332	1
Age of smoking initiation	20418890	-0.1775	-0.0486	-0.1782	-0.1609	0.04	0.5254	0.2831	0.3005	0.04	1
Primary sclerosing cholangitis	27992413	-0.0666	-0.1027	0.1061	-0.1045	0.1948	0.0409	0.2171	0.2485	0.0409	1
Height_2010	20881960	-0.0516	-0.0253	-0.0932	-0.0643	0.076	0.3372	0.0444	0.2328	0.0444	1
Forced expiratory volume in 1 second (FEV1)/Forced Vital capacity(FVC)	26635082	-0.0658	-0.041	-0.1928	0.0221	0.2354	0.4497	0.0457	0.8162	0.0457	1
22:6 docosahexaenoic acid	27005778	-0.1373	0.0165	-0.1492	-0.2766	0.0998	0.8165	0.2582	0.0478	0.0478	1
Extreme waist-to-hip ratio	23563607	0.0759	0.0024	0.2412	0.0132	0.2665	0.9714	0.0491	0.9104	0.0491	1
Phospholipids in medium LDL	27005778	0.1608	0.1672	0.1776	-0.0067	0.1099	0.0493	0.2248	0.964	0.0493	1
Concentration of small LDL particles	27005778	0.1239	0.146	0.1413	-0.0167	0.1433	0.0514	0.3189	0.9032	0.0514	1
Total cholesterol in medium LDL	27005778	0.1785	0.184	0.2043	0.0351	0.0917	0.0527	0.186	0.8238	0.0527	1
Urinary albumin-to-creatinine ratio (non-diabetes)	26631737	-0.0906	-0.1047	0.2401	-0.2684	0.2442	0.1602	0.0744	0.0527	0.0527	1
Systemic lupus erythematosus	26502338	-0.0411	-0.0897	0.0502	-0.1085	0.4346	0.0543	0.5424	0.2636	0.0543	1
Free cholesterol	27005778	0.1398	0.2466	0.1853	0.0388	0.2646	0.055	0.3639	0.8307	0.055	1
Mean Caudate	25607358	-0.0105	0.004	-0.0442	-0.1946	0.8806	0.9501	0.6796	0.0554	0.0554	1
Creatinine	27005778	-0.0976	-0.0539	0.0479	0.2261	0.2088	0.4232	0.6951	0.0587	0.0587	1
Omega-3 fatty acids	27005778	-0.1017	0.039	-0.0952	-0.2318	0.1947	0.5846	0.455	0.0611	0.0611	1
Total lipids in small LDL	27005778	0.1294	0.1479	0.1645	-0.0112	0.1412	0.0623	0.2708	0.9379	0.0623	1
Difference in height between adolescence and adulthood; age 14	23449627	-0.1136	-0.1332	-0.1892	0.0238	0.1484	0.0664	0.1116	0.8464	0.0664	1
Total cholesterol in medium HDL	27005778	0.0731	-0.0102	-0.0058	-0.3146	0.4645	0.9081	0.9736	0.0683	0.0683	1
Triglycerides in very large HDL	27005778	0.0916	0.1253	-0.1627	-0.0229	0.2454	0.0724	0.216	0.8561	0.0724	1
Forced Vital capacity(FVC)	28166213	-0.0113	0.037	-0.0431	0.1084	0.7462	0.2302	0.4662	0.074	0.074	1
Multiple sclerosis	21833088	0.1062	0.161	0.0234	0.1724	0.2516	0.0772	0.89	0.3254	0.0772	1
Ulcerative colitis	26192919	0.0474	0.0521	-0.005	0.1368	0.3055	0.2372	0.9524	0.0796	0.0796	1
Amyotrophic lateral sclerosis	27455348	-0.0621	-0.1275	-0.0916	0.026	0.4208	0.0803	0.5278	0.8472	0.0803	1
Serum creatinine (non-diabetes)	26831199	0.0151	0.0295	0.0455	-0.1137	0.7036	0.4075	0.411	0.0818	0.0818	1
Sitting height ratio	25865494	-0.0957	0.0241	-0.0188	-0.1057	0.0836	0.6244	0.8506	0.2586	0.0836	1
Total cholesterol in LDL	27005778	0.1647	0.1672	0.1845	0.0449	0.1248	0.0839	0.2306	0.7773	0.0839	1
Infant head circumference	22504419	-0.112	-0.0838	0.1171	0.2384	0.1383	0.2475	0.3682	0.0842	0.0842	1
Triglycerides in small HDL	27005778	0.1655	0.0282	0.2145	0.1288	0.0864	0.7126	0.1484	0.3925	0.0864	1
Total cholesterol in small LDL	27005778	0.1376	0.1546	0.185	0.009	0.1577	0.0866	0.2313	0.9527	0.0866	1
Mean Hippocampus	25607358	-0.0184	-0.1253	0.1986	0.0168	0.8253	0.0871	0.1526	0.9048	0.0871	1
Concentration of medium LDL particles	27005778	0.1303	0.147	0.1657	-0.0041	0.171	0.0901	0.27	0.9781	0.0901	1
Triglycerides in IDL	27005778	0.1422	0.1027	-0.0097	0.0596	0.0903	0.1527	0.936	0.6258	0.0903	1
Total lipids in medium LDL	27005778	0.1298	0.1462	0.1832	0.0004	0.1673	0.0906	0.2161	0.9978	0.0906	1
Anorexia Nervosa	24514567	-0.0437	0.0163	-0.0705	0.0991	0.2362	0.6223	0.2614	0.0916	0.0916	1
Chronic Kidney Disease	26831199	-0.1434	-0.054	-0.0359	0.1686	0.0924	0.5062	0.7835	0.2316	0.0924	1
Cholesterol esters in medium LDL	27005778	0.1289	0.1457	0.1869	-0.0187	0.1744	0.096	0.2102	0.9025	0.096	1
Cholesterol esters in medium HDL	27005778	0.0263	-0.0053	0.0616	-0.3156	0.7991	0.9546	0.7406	0.0965	0.0965	1
Free cholesterol in medium HDL	27005778	0.091	0.0164	0.0386	-0.2427	0.2909	0.8338	0.8067	0.0985	0.0985	1
Alanine	27005778	0.0917	0.0223	0.1911	0.0943	0.2451	0.7316	0.0986	0.4611	0.0986	1
Citrate	27005778	-0.01	-0.0083	-0.1086	0.2227	0.897	0.9128	0.4673	0.0997	0.0997	1
Mean diameter for HDL particles	27005778	-0.0557	0.0281	-0.2137	-0.0668	0.4447	0.6413	0.1049	0.5945	0.1049	1
Concentration of medium HDL particles	27005778	0.0993	0.0037	0.0584	-0.262	0.2948	0.966	0.7254	0.1108	0.1108	1
Cholesterol esters in large LDL	27005778	0.1156	0.1465	0.1709	-0.0374	0.2362	0.1112	0.2558	0.8117	0.1112	1
Total lipids in medium HDL	27005778	0.0841	-0.0012	0.0586	-0.2729	0.3887	0.9896	0.7347	0.1117	0.1117	1
Serum total cholesterol	27005778	0.1074	0.1414	0.185	-0.0699	0.2757	0.1154	0.2462	0.6452	0.1154	1
Concentration of large LDL particles	27005778	0.1272	0.1429	0.1425	-0.001	0.1966	0.1175	0.3409	0.9951	0.1175	1
Phospholipids in medium HDL	27005778	0.1154	0.0131	0.0076	-0.2333	0.1821	0.8731	0.9609	0.1188	0.1188	1
Total lipids in large LDL	27005778	0.1216	0.1437	0.1534	-0.0053	0.2163	0.1189	0.3082	0.9727	0.1189	1
Albumin	27005778	-0.1236	-0.139	0.0208	-0.1599	0.2614	0.122	0.8975	0.3681	0.122	1
Triglycerides in very small VLDL	27005778	0.1106	0.0678	0.0385	0.0405	0.1263	0.2657	0.7298	0.7178	0.1263	1
Free cholesterol to esterified cholesterol ratio	27005778	0.0465	0.2032	0.0855	0.0443	0.6975	0.1267	0.6718	0.8188	0.1267	1
Lumbar Spine bone mineral density	26367794	-0.059	-0.064	-0.0362	0.0592	0.2382	0.1285	0.6776	0.4531	0.1285	1
Total cholesterol in HDL	27005778	0.0122	0.0498	-0.0796	-0.2043	0.8625	0.4113	0.5475	0.1287	0.1287	1
HbA1C	20858683	0.0524	-0.0376	0.1308	-0.1678	0.3661	0.498	0.1986	0.1329	0.1329	1
Total cholesterol in large LDL	27005778	0.1322	0.1416	0.1832	0.0012	0.2029	0.1361	0.2391	0.9938	0.1361	1
Coronary artery disease	26343387	0.0526	0.0236	0.0272	-0.0182	0.1365	0.4014	0.6239	0.7506	0.1365	1
Height; Females at age 10 and males at age 12	23449627	-0.0572	-0.071	-0.1216	-0.0602	0.3127	0.185	0.1365	0.4805	0.1365	1
Adiponectin	22479202	-0.046	0.0478	-0.1694	-0.1575	0.4644	0.4407	0.1466	0.1573	0.1466	1
Total cholesterol in large HDL	27005778	-0.0215	0.0415	-0.1835	-0.1713	0.7624	0.4682	0.1489	0.1762	0.1489	1
Serum creatinine	26831199	0.0376	0.0371	0.0418	-0.0926	0.3296	0.2885	0.4341	0.1503	0.1503	1
Intelligence	28530673	0.0258	0.0262	-0.0137	-0.0848	0.4497	0.4218	0.8169	0.1534	0.1534	1
Child birth length	25281659	-0.0884	-0.0529	0.009	-0.0415	0.1542	0.3305	0.9249	0.6704	0.1542	1
Apolipoprotein B	27005778	0.0635	0.1155	0.1409	0.0275	0.4833	0.1559	0.3223	0.8509	0.1559	1
Ferritin	25352340	0.0475	0.0154	-0.0512	-0.2013	0.5414	0.8409	0.7006	0.157	0.157	1
Total cholesterol in IDL	27005778	0.0824	0.135	0.0756	-0.0596	0.4061	0.1582	0.6151	0.7041	0.1582	1
Acetoacetate	27005778	-0.0431	-0.0406	-0.2337	-0.0119	0.6588	0.6558	0.161	0.9346	0.161	1
Valine	27005778	0.0117	0.0148	0.0349	-0.2162	0.8992	0.8484	0.8203	0.1639	0.1639	1
18:2 linoleic acid (LA)	27005778	0.0661	0.1087	-0.0152	0.0761	0.4566	0.1687	0.9202	0.5712	0.1687	1
Total lipids in IDL	27005778	0.0991	0.1254	0.0628	-0.0278	0.3112	0.1704	0.6707	0.855	0.1704	1
Childhood IQ	23358156	-0.0842	-0.0497	0.0235	-0.1472	0.2463	0.4832	0.8441	0.1711	0.1711	1
Phospholipids in large LDL	27005778	0.1342	0.126	0.1557	0.0187	0.1931	0.1712	0.3213	0.9059	0.1712	1
Parkinsons disease	19915575	0.0717	0.0448	0.0546	0.0386	0.1719	0.3269	0.5757	0.6859	0.1719	1
Triglycerides in small VLDL	27005778	0.0955	0.0325	0.0981	0.0623	0.1723	0.5807	0.4198	0.6088	0.1723	1
Primary biliary cirrhosis	26394269	0.0265	0.0659	0.0068	-0.1043	0.6597	0.1793	0.9456	0.2922	0.1793	1
Concentration of IDL particles	27005778	0.109	0.1199	0.0605	-0.0007	0.2618	0.18	0.6785	0.9965	0.18	1
Squamous cell lung cancer	27488534	0.0923	0.0674	0.1845	0.0354	0.1839	0.3561	0.1963	0.7949	0.1839	1
Serum cystatin c	26831199	-0.0761	-0.0106	0.0268	0.0738	0.184	0.819	0.7669	0.3895	0.184	1
Child birth weight	23202124	-0.0544	-0.0059	-0.0759	0.1348	0.3772	0.9162	0.4453	0.1841	0.1841	1
Phospholipids in IDL	27005778	0.1337	0.1094	0.1415	0.0929	0.1856	0.2413	0.3544	0.5464	0.1856	1
Mean Accumbens	25607358	-0.127	-0.0782	0.0984	-0.1969	0.1869	0.3809	0.5392	0.2808	0.1869	1
Mean platelet volume	22139419	-0.011	-0.0623	-0.0696	-0.017	0.8251	0.1911	0.4118	0.8342	0.1911	1
Serumurate overweight	25811787	0.0689	0.0849	0.0395	0.0374	0.3584	0.1913	0.7137	0.6386	0.1913	1
Triglycerides in medium VLDL	27005778	0.0969	-0.0017	0.0821	0.0494	0.1918	0.9785	0.5161	0.7165	0.1918	1
Free cholesterol in IDL	27005778	0.103	0.117	0.1071	0.0692	0.2733	0.1936	0.4496	0.6236	0.1936	1
Mean Putamen	25607358	0.0452	0.0759	-0.09	-0.0431	0.4567	0.1964	0.3331	0.6667	0.1964	1
Tyrosine	27005778	0.0244	0.0894	-0.0463	-0.1712	0.7853	0.2443	0.7405	0.1974	0.1974	1
Description of average fatty acid chain length; not actual carbon number	27005778	0.026	0.1208	0.0498	-0.1207	0.7887	0.1996	0.752	0.4057	0.1996	1
Free cholesterol in large LDL	27005778	0.1108	0.121	0.1487	0.0347	0.2758	0.2027	0.3328	0.8276	0.2027	1
Lung cancer	27488534	0.0696	0.0568	-0.0765	-0.0254	0.2067	0.2434	0.3911	0.7886	0.2067	1
Mean Pallidum	25607358	-0.0012	0.0856	-0.176	-0.0483	0.9878	0.2481	0.208	0.7081	0.208	1
Phospholipids in very small VLDL	27005778	0.1151	0.0946	0.0241	-0.0038	0.2085	0.2521	0.8584	0.9783	0.2085	1
Total cholesterol in small VLDL	27005778	0.0815	0.0918	0.0951	0.0049	0.3392	0.2093	0.4825	0.9723	0.2093	1
Total cholesterol in very large HDL	27005778	-0.1361	0.0768	-0.3034	-0.2506	0.2794	0.4919	0.2105	0.2325	0.2105	1
Phospholipids in medium VLDL	27005778	0.0881	0.021	0.0815	0.0591	0.2124	0.7211	0.5007	0.6389	0.2124	1
Forearm Bone mineral density	26367794	-0.1492	-0.0507	0.0852	-0.0644	0.2158	0.6312	0.6742	0.7182	0.2158	1
Type 2 Diabetes	22885922	0.0608	0.0084	0.0324	-0.0687	0.2176	0.8485	0.6705	0.4412	0.2176	1
Eczema	26482879	0.0596	0.0597	-0.1015	0.1483	0.3787	0.3339	0.4077	0.2181	0.2181	1
Apolipoprotein A-I	27005778	0.0506	0.0883	-0.0392	-0.1813	0.52	0.2262	0.7971	0.2279	0.2262	1
Isoleucine	27005778	0.0511	0.0849	0.0761	-0.0431	0.5355	0.2332	0.5966	0.7609	0.2332	1
Platelet count	22139419	-0.0282	-0.0447	0.0823	0.0773	0.515	0.2539	0.2355	0.2418	0.2355	1
Femoral Neck bone mineral density	26367794	-0.0562	-0.0409	-0.0327	-0.0177	0.2395	0.3937	0.6917	0.8219	0.2395	1
HOMA-IR	20081858	-0.0443	-0.0381	-0.1539	0.0187	0.543	0.5873	0.2401	0.876	0.2401	1
Urate	23263486	0.0466	0.0253	0.0389	0.0425	0.2445	0.4218	0.5022	0.4288	0.2445	1
Cholesterol esters in medium VLDL	27005778	0.0347	0.0638	-0.0164	-0.0303	0.6036	0.2467	0.8856	0.7899	0.2467	1
Fathers age at death	27015805	-0.0158	-0.0186	0.1191	0.0278	0.8084	0.7786	0.2493	0.7969	0.2493	1
Total Cholesterol	20686565	0.0349	-0.0124	0.072	-0.0207	0.3519	0.7313	0.2494	0.7522	0.2494	1
Transferrin	25352340	0.0889	0.0693	0.0697	-0.0058	0.2519	0.3979	0.532	0.9588	0.2519	1
Mono-unsaturated fatty acids	27005778	0.009	0.0879	0.0346	0.1526	0.9179	0.2755	0.8157	0.2579	0.2579	1
Asthma	17611496	0.082	0.0285	0.1263	0.0816	0.2712	0.6481	0.3596	0.5571	0.2712	1
Lung cancer (squamous cell)	24880342	0.0638	0.0464	0.1684	0.0785	0.4514	0.5793	0.2766	0.632	0.2766	1
Sleep duration	27494321	-0.0295	0.0212	-0.034	-0.0822	0.5174	0.6146	0.682	0.2798	0.2798	1
Phospholipids in large VLDL	27005778	0.073	0.0211	-0.0035	0.0075	0.2826	0.7085	0.9763	0.9491	0.2826	1
Phospholipids in small VLDL	27005778	0.0786	0.0623	0.0722	0.0168	0.2845	0.3111	0.5527	0.892	0.2845	1
Cholesterol esters in large HDL	27005778	-0.0344	0.0347	-0.1263	-0.1317	0.6158	0.5311	0.3121	0.2851	0.2851	1
Total lipids in small VLDL	27005778	0.0698	0.0613	0.0627	9.46e-05	0.3163	0.2881	0.593	0.9994	0.2881	1
Free cholesterol in small VLDL	27005778	0.0815	0.0641	0.1237	0.0346	0.2889	0.3156	0.3147	0.7819	0.2889	1
Concentration of very small VLDL particles	27005778	0.0824	0.056	0.0077	-0.0217	0.2907	0.4099	0.9465	0.8569	0.2907	1
Mean diameter for VLDL particles	27005778	0.0711	-0.0102	0.0571	0.0757	0.2908	0.8587	0.6193	0.5173	0.2908	1
Serum total triglycerides	27005778	0.0713	0.0367	0.0856	0.0623	0.2928	0.5231	0.4688	0.5824	0.2928	1
Concentration of medium VLDL particles	27005778	0.0653	0.0039	0.0332	0.0094	0.3004	0.9433	0.7666	0.9302	0.3004	1
Free cholesterol in very large HDL	27005778	-0.1071	0.0467	-0.1723	-0.1377	0.3051	0.579	0.3603	0.4208	0.3051	1
LDL cholesterol	20686565	0.0237	-0.0328	0.0712	-0.0738	0.5741	0.4073	0.3109	0.3093	0.3093	1
Fasting insulin main effect	22581228	-0.0517	-0.0266	-0.1068	0.0213	0.3404	0.6217	0.3095	0.8265	0.3095	1
2hr glucose adjusted for BMI	20081857	-0.0252	0.0925	-0.1422	0.0935	0.792	0.3127	0.3889	0.5595	0.3127	1
Birth weight	27680694	-0.0195	-0.013	0.0305	0.0543	0.5472	0.6692	0.618	0.3141	0.3141	1
Lung cancer (all)	24880342	0.0215	0.0213	-0.1013	0.1109	0.7284	0.7038	0.3171	0.323	0.3171	1
Glucose	27005778	-0.0732	-0.0598	-0.0232	-0.0909	0.3203	0.3983	0.861	0.4298	0.3203	1
Concentration of small VLDL particles	27005778	0.0658	0.0462	0.0729	0.0092	0.3319	0.4099	0.5288	0.936	0.3319	1
Leucine	27005778	0.0032	0.0545	0.047	-0.1892	0.9772	0.5512	0.7887	0.3347	0.3347	1
Phospholipids in large HDL	27005778	0.0078	0.0411	-0.0795	-0.1144	0.9088	0.4637	0.5228	0.3432	0.3432	1
Concentration of very large HDL particles	27005778	-0.0758	0.0268	-0.1706	-0.0524	0.4128	0.7242	0.3448	0.7364	0.3448	1
Fasting proinsulin	20081858	0.0811	0.0727	0.1053	0.1066	0.3453	0.4907	0.4101	0.4737	0.3453	1
Mean diameter for LDL particles	27005778	-0.0403	-0.0394	-0.1924	-0.0212	0.7164	0.7021	0.3552	0.9092	0.3552	1
Lung adenocarcinoma	27488534	0.0143	0.0298	-0.1207	-0.1387	0.863	0.6987	0.4249	0.3569	0.3569	1
Lumbar spine bone mineral density	22504420	-0.0194	-0.018	-0.0692	-0.0212	0.6251	0.6568	0.3588	0.7583	0.3588	1
Total lipids in very small VLDL	27005778	0.0709	0.065	-0.0048	-0.0362	0.3932	0.3651	0.9688	0.7734	0.3651	1
Total lipids in large HDL	27005778	-0.0098	0.0365	-0.0964	-0.1083	0.8832	0.506	0.43	0.3658	0.3658	1
Free cholesterol in medium VLDL	27005778	0.0641	0.0231	0.0911	0.0544	0.3667	0.6988	0.4553	0.6653	0.3667	1
Concentration of large HDL particles	27005778	0.0018	0.0373	-0.0893	-0.1073	0.9787	0.4932	0.4612	0.3675	0.3675	1
Total lipids in medium VLDL	27005778	0.0594	0.0083	0.0448	-0.0084	0.3684	0.8769	0.698	0.9425	0.3684	1
Phospholipids in chylomicrons and largest VLDL particles	27005778	-0.0232	0.0109	0.1108	-0.0276	0.7485	0.8665	0.3689	0.8156	0.3689	1
Triglycerides in large VLDL	27005778	0.061	-0.0048	0.0304	0.0205	0.3693	0.9335	0.7928	0.8627	0.3693	1
Total lipids in very large HDL	27005778	-0.0774	0.0774	-0.1378	-0.0728	0.4261	0.3705	0.4543	0.6565	0.3705	1
Triglycerides in chylomicrons and largest VLDL particles	27005778	-0.0083	0.0232	0.1169	0.0361	0.9123	0.7395	0.3719	0.7769	0.3719	1
Difference in height between childhood and adulthood; age 8	23449627	0.0564	-0.0022	-0.0532	-0.023	0.3725	0.969	0.604	0.8301	0.3725	1
Acetate	27005778	0.0298	0.0481	0.1271	0.1411	0.7731	0.5829	0.4245	0.3733	0.3733	1
Free cholesterol in large HDL	27005778	-0.0116	0.046	-0.1018	-0.1123	0.8729	0.4251	0.4156	0.3796	0.3796	1
Celiac disease	20190752	0.0053	0.0554	0.0426	0.0838	0.9411	0.3874	0.7204	0.3873	0.3873	1
Fasting glucose main effect	22581228	-0.0038	-0.009	-0.076	-0.0076	0.9385	0.85	0.3875	0.9228	0.3875	1
Inflammatory Bowel Disease (Euro)	26192919	0.0322	0.0279	-0.0397	0.0528	0.3893	0.4286	0.561	0.3962	0.3893	1
Phenylalanine	27005778	0.046	0.0421	0.1583	0.0547	0.6594	0.6429	0.3972	0.7394	0.3972	1
Phospholipids in very large HDL	27005778	-0.0442	0.0535	-0.0979	-0.0402	0.5836	0.4225	0.4999	0.7713	0.4225	1
Omega-9 and saturated fatty acids	27005778	-0.0104	0.0699	-0.0013	0.0499	0.912	0.4231	0.9936	0.7234	0.4231	1
Mean Thalamus	25607358	0.0155	0.0123	0.1066	0.0853	0.8608	0.8753	0.4301	0.5275	0.4301	1
Parents age at death	27015805	-0.0169	0.0083	-0.1062	0.0898	0.811	0.903	0.4656	0.4357	0.4357	1
Total cholesterol in medium VLDL	27005778	0.0424	0.0425	0.0301	0.0229	0.5349	0.4519	0.7978	0.8467	0.4519	1
Crohns disease	26192919	0.0244	-0.0011	-0.0542	-0.0185	0.5186	0.9773	0.4547	0.7669	0.4547	1
Glycoprotein acetyls; mainly a1-acid glycoprotein	27005778	0.0123	0.0169	0.0128	0.1021	0.8809	0.8199	0.9262	0.4593	0.4593	1
Heart rate	23583979	-0.0143	-0.0274	-0.0179	0.0542	0.7341	0.4599	0.8048	0.4742	0.4599	1
Total lipids in large VLDL	27005778	0.0456	-0.0003	0.0113	-0.0289	0.4787	0.9957	0.9189	0.795	0.4787	1
HOMA-B	20081858	0.0227	0.0381	-0.0599	0.0661	0.7166	0.4835	0.5968	0.5196	0.4835	1
Concentration of large VLDL particles	27005778	0.044	0.0036	0.0223	-0.0113	0.4971	0.9498	0.8436	0.9184	0.4971	1
Concentration of chylomicrons and largest VLDL particles	27005778	-0.0017	0.0018	0.0619	-0.0785	0.9815	0.9799	0.6226	0.5135	0.5135	1
Femoral neck bone mineral density	22504420	-0.0014	0.017	-0.0385	-0.0166	0.9702	0.6458	0.5431	0.8137	0.5431	1
Concentration of very large VLDL particles	27005778	-0.013	-0.0126	0.0526	-0.0701	0.8523	0.8449	0.6737	0.5508	0.5508	1
Total cholesterol in large VLDL	27005778	0.005	0.0008	0.0395	0.0677	0.9388	0.9889	0.7359	0.5622	0.5622	1
Free cholesterol in large VLDL	27005778	0.0187	0.0062	0.0325	0.0639	0.7646	0.9105	0.7752	0.5646	0.5646	1
Triglycerides in very large VLDL	27005778	-0.0085	-0.0111	0.0665	0.0502	0.8929	0.8411	0.566	0.6462	0.566	1
Total lipids in chylomicrons and largest VLDL particles	27005778	-0.037	0.0069	0.0662	-0.003	0.6009	0.9112	0.5853	0.9783	0.5853	1
Alzheimers disease	24162737	-0.0055	-0.0164	0.0318	0.0654	0.9423	0.823	0.8113	0.6019	0.6019	1
Cholesterol esters in large VLDL	27005778	0.0264	0.0188	0.0272	0.0541	0.681	0.7247	0.8072	0.6074	0.6074	1
Phospholipids in very large VLDL	27005778	-2.27e-05	0.022	0.0431	0.0483	0.9997	0.7123	0.72	0.6798	0.6798	1
Total lipids in very large VLDL	27005778	-0.0243	0.0092	0.0293	-0.0113	0.6953	0.8656	0.7994	0.917	0.6953	1
Ischemic stroke	26935894	NA	NA	NA	NA	NA	NA	NA	NA	NA	NA
