## Supplementary material for "Biological insights from multi-omic analysis of 31 genomic risk loci for adult hearing difficulty": Suppl. Tables 1-21, Suppl. Figs. 1-3: TableS7_GWAS_replication.xlsx

### Sheet: TableS7_GWAS_replication
rsID	A1	A2	mtag_z	mtag_pval	Previous Study	Trait
rs9493627	G	A	6.15187	7.65766e-10	Hoffmann et al. 2016	AHRI
rs2877561	A	C	-5.71122	1.12169e-08	Hoffmann et al. 2016	AHRI
rs5750477	C	T	4.84078	1.29333e-06	Hoffmann et al. 2016	AHRI
rs4932196	T	C	-4.20564	2.60345e-05	Hoffmann et al. 2016	AHRI
rs9329289	A	G	-3.22269	0.00126991	Fransen et al., 2015	PC1
rs62240516	T	C	2.44539	0.0144695	Fransen et al., 2015	PC2
rs62238885	G	A	2.44224	0.0145964	Fransen et al., 2015	PC2
rs11928865	T	A	-2.28029	0.0225902	Friedman et al., 2009	case/control
rs62459619	C	T	1.79401	0.0728121	Fransen et al., 2015	PC3
rs62459614	T	C	1.75919	0.078545	Fransen et al., 2015	PC3
rs10848114	C	T	-1.68605	0.0917862	Girotto et al., 2011	PC1
rs16989760	A	G	1.61897	0.105454	Fransen et al., 2015	PC2
rs6742663	A	G	-1.55729	0.119402	Girotto et al., 2011	PC1
rs978091	A	G	-1.42928	0.152925	Girotto et al., 2011	PC1
rs17292288	C	T	-1.40252	0.160762	Girotto et al., 2015	PC2
rs17687720	A	C	-1.39766	0.162214	Girotto et al., 2011	PC1
rs17170356	A	G	-1.26842	0.204647	Fransen et al., 2015	PC3
rs6669265	G	A	-1.26401	0.206227	Girotto et al., 2011	PC2
rs305256	T	C	1.26063	0.207443	Girotto et al., 2015	PC3
rs7816613	T	C	-1.23671	0.216194	Fransen et al., 2015	PC1
rs594821	C	T	1.19045	0.233869	Girotto et al., 2011	PC3
rs928108	A	G	1.09753	0.27241	Girotto et al., 2011	PC2
rs10130121	G	T	1.05171	0.292933	Girotto et al., 2011	PC3
rs17461837	C	T	1.04769	0.29478	Girotto et al., 2011	PC3
rs585747	A	G	1.02523	0.305254	Girotto et al., 2011	PC1
rs3783041	T	A	1.01382	0.310669	Girotto et al., 2011	PC2
rs712932	G	C	-0.969808	0.332142	Girotto et al., 2011	PC3
rs712931	G	T	-0.966021	0.334034	Girotto et al., 2011	PC3
rs10876222	T	A	0.93761	0.348445	Fransen et al., 2015	PC2
rs11842701	T	A	0.906829	0.364497	Girotto et al., 2011	PC2
rs2252518	C	A	0.819968	0.412235	Fransen et al., 2015	PC2
rs1952587	T	A	0.773816	0.439039	Girotto et al., 2011	PC2
rs6585804	G	A	-0.755035	0.450228	Girotto et al., 2011	PC1
rs1036987	A	T	0.752388	0.451818	Girotto et al., 2011	PC1
rs17705835	C	T	-0.729371	0.465775	Girotto et al., 2011	PC1
rs6910580	T	C	-0.719569	0.47179	Fransen et al., 2015	PC1
rs2687481	G	T	0.715791	0.474121	Girotto et al., 2011	PC1
rs17864603	T	C	0.689509	0.490503	Girotto et al., 2011	PC2
rs11671149	T	C	-0.685373	0.493108	Girotto et al., 2011	PC1
rs12955474	T	C	-0.594311	0.552304	Fransen et al., 2015	PC3
rs7786410	A	G	-0.562852	0.573535	Fransen et al., 2015	PC1
rs7123014	G	A	-0.562103	0.574046	Girotto et al., 2011	PC3
rs78236468	T	G	-0.54893	0.583053	Fransen et al., 2015	PC1
rs3765620	G	A	0.508622	0.611018	Girotto et al., 2011	PC1
rs6544889	G	A	-0.491588	0.623011	Girotto et al., 2011	PC1
rs7212433	T	C	0.460849	0.644907	Girotto et al., 2011	PC2
rs6544887	T	C	-0.446418	0.655295	Girotto et al., 2011	PC1
rs779706	G	C	-0.42761	0.668935	Friedman et al., 2009	case/control
rs7032430	C	A	-0.423103	0.67222	Vuckovic et al. 2015	thresholds
rs78043697	T	C	-0.34777	0.728013	Vuckovic et al. 2015	thresholds
rs779701	A	G	-0.330438	0.741069	Friedman et al., 2009	case/control
rs621215	G	A	-0.244304	0.806995	Girotto et al., 2011	PC3
rs7182802	C	T	-0.229719	0.81831	Girotto et al., 2011	PC1
rs11219981	G	A	0.216229	0.82881	Girotto et al., 2011	PC2
rs1460237	T	A	-0.175276	0.860863	Fransen et al., 2015	PC1
rs457717	A	G	-0.0452008	0.963947	Van Laer et al., 2010	PC3
rs2276957	T	C	-0.0307334	0.975482	Girotto et al., 2011	PC2
rs11485142	A	C	-0.0124866	0.990037	Girotto et al., 2011	PC3
rs6756828	C	T	0.00189101	0.998491	Girotto et al., 2011	PC3
