## Supplementary material for "Biological insights from multi-omic analysis of 31 genomic risk loci for adult hearing difficulty": Suppl. Tables 1-21, Suppl. Figs. 1-3: TableS8_MAGMAgenebasedpvals.csv

GENE	CHR	START	STOP	NSNPS	NPARAM	N	ZSTAT	P	fdr
ARHGEF28	5	72921983	73237818	1144	87	323978	11.144	3.84E-29	6.96E-25
ZNF318	6	43303808	43337181	70	23	323978	8.6852	1.89E-18	1.71E-14
SLC22A7	6	43265737	43273276	17	9	323978	7.6147	1.32E-14	6.11E-11
TUB	11	8040742	8127654	394	77	323978	7.612	1.35E-14	6.11E-11
CRIP3	6	43273211	43277005	6	3	323978	7.4924	3.38E-14	1.23E-10
SERAC1	6	158530536	158589312	155	29	323978	7.2409	2.23E-13	6.73E-10
PHLDB1	11	118477213	118528748	126	30	323978	7.1014	6.18E-13	1.60E-09
SYNJ2	6	158402888	158520208	493	65	323978	6.7732	6.30E-12	1.43E-08
TMPRSS9	19	2381507	2426480	312	37	323978	6.7068	9.95E-12	2.00E-08
TRIOBP	22	38092995	38172563	294	38	323978	6.3282	1.24E-10	2.25E-07
SPTBN1	2	54683454	54898583	959	56	323978	6.2184	2.51E-10	4.14E-07
PTK2	8	141668481	142011412	865	36	323978	6.191	2.99E-10	4.51E-07
AGO2	8	141541264	141645646	467	72	323978	6.175	3.31E-10	4.61E-07
TYR	11	88911040	89028927	377	28	323978	6.1083	5.03E-10	6.18E-07
ABCC10	6	43395282	43418163	73	27	323978	6.1	5.30E-10	6.18E-07
GRM5	11	88237256	88796846	2550	61	323978	6.0918	5.58E-10	6.18E-07
DDX6	11	118618472	118661972	132	26	323978	6.0774	6.11E-10	6.18E-07
NID2	14	52471520	52535949	391	39	323978	6.0764	6.14E-10	6.18E-07
UTP15	5	72861568	72878984	57	12	323978	6.0326	8.07E-10	7.69E-07
CTBP2	10	126676418	126849624	889	97	323978	5.9751	1.15E-09	1.04E-06
TTBK1	6	43211222	43255997	168	35	323978	5.9671	1.21E-09	1.04E-06
AKT3	1	243651535	244014381	822	51	323978	5.8576	2.35E-09	1.93E-06
BAIAP2L2	22	38480896	38506971	88	20	323978	5.8201	2.94E-09	2.32E-06
FBXL17	5	107194734	107718080	1682	69	323978	5.7832	3.66E-09	2.77E-06
ANKRA2	5	72848025	72861521	49	9	323978	5.6561	7.74E-09	5.61E-06
MAST2	1	46269269	46501796	755	33	323978	5.6428	8.37E-09	5.83E-06
FARP1	13	98794893	99102023	1465	183	323978	5.5195	1.70E-08	1.10E-05
HLA-C	6	31236526	31239913	83	15	323978	5.5191	1.70E-08	1.10E-05
ATP6V0A4	7	138391039	138484305	413	72	323978	5.509	1.80E-08	1.13E-05
PICK1	22	38453262	38471708	50	17	323978	5.451	2.50E-08	1.48E-05
ILDR1	3	121706170	121741127	110	30	323978	5.4492	2.53E-08	1.48E-05
C22orf23	22	38339057	38349676	22	13	323978	5.4351	2.74E-08	1.55E-05
REST	4	57774042	57802010	118	31	323978	5.411	3.13E-08	1.72E-05
FOXP1	3	71003865	71633140	1953	193	323978	5.4027	3.28E-08	1.75E-05
TRIM48	11	55029658	55038595	27	11	323978	5.3192	5.21E-08	2.70E-05
VCL	10	75757836	75879918	228	37	323978	5.3005	5.78E-08	2.91E-05
SPDL1	5	169010638	169031782	82	13	323978	5.2795	6.48E-08	3.17E-05
SOBP	6	107811317	107982513	491	70	323978	5.2165	9.12E-08	4.30E-05
METTL16	17	2319343	2415200	286	48	323978	5.2139	9.25E-08	4.30E-05
DNM1	9	130965634	131017528	161	37	323978	5.1935	1.03E-07	4.67E-05
LIN28B	6	105384874	105531207	285	42	323978	5.1743	1.14E-07	5.05E-05
CSNK2B	6	31632995	31637844	21	11	323978	5.1593	1.24E-07	5.35E-05
SNAP91	6	84262604	84419127	396	36	323978	5.1206	1.52E-07	6.31E-05
SALL1	16	51169886	51185183	25	12	323978	5.1194	1.53E-07	6.31E-05
PPP2R5E	14	63839838	64010095	614	53	323978	5.0384	2.35E-07	9.45E-05
CCDC68	18	52568740	52626739	168	29	323978	5.0304	2.45E-07	9.64E-05
OR4C16	11	55339604	55340536	13	5	323978	5.0159	2.64E-07	0.00010175
KMT2A	11	118307205	118397539	159	33	323978	5.0105	2.71E-07	0.00010244
CLUH	17	2592680	2615053	64	17	323978	4.9874	3.06E-07	0.00011309
OR4C15	11	55321783	55322895	11	3	323978	4.9647	3.44E-07	0.00012465
TMEM213	7	138482664	138490769	44	7	323978	4.9513	3.69E-07	0.00013091
CRHR1	17	43697710	43913194	1126	13	323978	4.9439	3.83E-07	0.00013337
TREH	11	118528942	118550381	59	13	323978	4.9299	4.11E-07	0.00014057
GPANK1	6	31629006	31634060	33	15	323978	4.9073	4.62E-07	0.00015082
TCF19	6	31126303	31134183	56	13	323978	4.9073	4.62E-07	0.00015082
DRD1	5	174867675	174871163	10	4	323978	4.9054	4.66E-07	0.00015082
LMO7	13	76194570	76434006	835	76	323978	4.8761	5.41E-07	0.00017193
OR8H2	11	55872519	55873457	9	2	323978	4.8528	6.09E-07	0.00019014
AKAP13	15	85923818	86292589	1617	60	323978	4.8493	6.20E-07	0.00019022
OR4C46	11	51515282	51516211	12	4	323978	4.8274	6.92E-07	0.00020878
OR8H3	11	55889849	55890787	13	3	323978	4.8193	7.20E-07	0.00020921
MYO1H	12	109826439	109886176	323	25	323978	4.8185	7.23E-07	0.00020921
SLC16A8	22	38474144	38479170	21	10	323978	4.8173	7.28E-07	0.00020921
OR8J1	11	56127691	56128764	9	4	323978	4.8063	7.69E-07	0.00021763
CCDC17	1	46085716	46090424	18	5	323978	4.7988	7.98E-07	0.00021894
ZFYVE21	14	104182081	104200005	71	23	323978	4.7976	8.03E-07	0.00021894
MFSD13A	10	104221149	104239546	78	12	323978	4.7959	8.10E-07	0.00021894
ARL3	10	104433484	104474190	87	20	323978	4.7906	8.31E-07	0.00022146
GPSM3	6	32158543	32163300	17	9	323978	4.7866	8.48E-07	0.00022269
FGFR1	8	38268656	38326352	143	43	323978	4.7744	9.01E-07	0.00023319
OR5F1	11	55761157	55762101	9	4	323978	4.7453	1.04E-06	0.00026563
PHF2	9	96338909	96441869	540	35	323978	4.7397	1.07E-06	0.0002687
THADA	2	43457975	43823185	1359	46	323978	4.7373	1.08E-06	0.0002687
MVK	12	110011500	110035071	82	20	323978	4.722	1.17E-06	0.00028585
OR8H1	11	56057603	56058538	5	2	323978	4.7143	1.21E-06	0.00028793
EHMT2	6	31847536	31865464	73	33	323978	4.7134	1.22E-06	0.00028793
GPBP1L1	1	46092976	46153782	202	22	323978	4.7124	1.22E-06	0.00028793
ABLIM3	5	148521054	148640002	438	41	323978	4.7062	1.26E-06	0.00029314
VPS13B	8	100025299	100890447	2250	49	323978	4.6893	1.37E-06	0.00031246
IPP	1	46159996	46216485	164	18	323978	4.6879	1.38E-06	0.00031246
OR8I2	11	55860784	55861716	5	2	323978	4.6829	1.41E-06	0.00031634
OR5M11	11	56309816	56310733	7	4	323978	4.6766	1.46E-06	0.00032212
SDK1	7	3341080	4308632	5697	175	323978	4.6692	1.51E-06	0.00032835
ADK	10	75910943	76469061	1314	40	323978	4.6669	1.53E-06	0.00032835
SPPL2C	17	43922256	43924438	22	4	323978	4.6653	1.54E-06	0.00032835
GRB10	7	50657760	50861159	857	51	323978	4.6621	1.57E-06	0.00032965
TIMM13	19	2425622	2427914	14	7	323978	4.6579	1.60E-06	0.00033198
PIK3R3	1	46505812	46642167	401	38	323978	4.6559	1.61E-06	0.00033198
LRRC37A	17	44316744	44415160	71	8	323978	4.6477	1.68E-06	0.00033797
OR5W2	11	55681126	55682058	9	3	323978	4.6476	1.68E-06	0.00033797
CLRN2	4	17516788	17528727	39	11	323978	4.6426	1.72E-06	0.00034237
FSTL1	3	120113061	120169918	221	39	323978	4.6366	1.77E-06	0.00034867
OR4A15	11	55135360	55136394	5	3	323978	4.6167	1.95E-06	0.00037968
ME1	6	83920108	84140938	636	30	323978	4.6031	2.08E-06	0.00040104
BAG4	8	38034106	38070819	79	10	323978	4.5912	2.20E-06	0.00041884
MMAB	12	109991520	110011358	111	20	323978	4.589	2.23E-06	0.00041884
OR5I1	11	55702932	55703876	8	2	323978	4.5854	2.27E-06	0.00041884
ZMYM2	13	20531708	20665968	362	32	323978	4.5844	2.28E-06	0.00041884
C2	6	31865562	31913449	167	44	323978	4.5832	2.29E-06	0.00041884
FTO	16	53737875	54148379	1683	161	323978	4.5744	2.39E-06	0.00043166
DDHD2	8	38088861	38120351	52	14	323978	4.5696	2.44E-06	0.00043166
OR5AS1	11	55797895	55798869	6	1	323978	4.5694	2.45E-06	0.00043166
AIF1	6	31582969	31584798	9	4	323978	4.5686	2.46E-06	0.00043166
RAB29	1	205737114	205744615	36	11	323978	4.5666	2.48E-06	0.00043166
