## Supplementary material for "Biological insights from multi-omic analysis of 31 genomic risk loci for adult hearing difficulty": Suppl. Tables 1-21, Suppl. Figs. 1-3: TableS10.MAGMA_cell_specific_expression.xlsx

### Sheet: 2247_1.mtag.covar.gcov.out
Cell Type	Source	OBS_GENES	BETA	BETA_STD	SE	P
Cochlear_epithelial_cells	this paper	12681	0.0246	0.091	0.00561	5.8304e-06
Cochlear_hair_cells	GSE60019	12681	0.0218	0.0805	0.00519	1.3609e-05
Cochlear_mesenchyme	this paper	12681	0.0215	0.0793	0.0059	0.00013387
Inner Hair Cell	GSE111348	12681	0.0192	0.0701	0.00543	0.00020373
Outer Hair Cell	GSE111348	12681	0.0189	0.0692	0.00543	0.00024237
Cochlear_neurons	this paper	12681	0.0197	0.0724	0.00587	0.00039843
Cochlear_surround	GSE60019	12681	0.0132	0.0489	0.00555	0.0086966
Testis	GTEx v7	12681	0.0144	0.0513	0.00664	0.015007
Pillar Cell	GSE111347	12681	0.0113	0.0417	0.00554	0.02034
Deiters Cell	GSE111347	12681	0.0118	0.0431	0.00576	0.020461
Cochlear_vascular_endothelium	this paper	12681	0.0115	0.0418	0.00602	0.028437
Brain...Cerebellar.Hemisphere	GTEx v7	12681	0.00969	0.0346	0.00668	0.073525
Brain...Cerebellum	GTEx v7	12681	0.009	0.032	0.00675	0.09134
Brain...Anterior.cingulate.cortex..BA24.	GTEx v7	12681	0.00777	0.0283	0.00697	0.13246
Brain...Nucleus.accumbens..basal.ganglia.	GTEx v7	12681	0.00712	0.0259	0.00711	0.15844
Brain...Frontal.Cortex..BA9.	GTEx v7	12681	0.00615	0.0224	0.00666	0.17786
Brain...Cortex	GTEx v7	12681	0.00614	0.0222	0.00685	0.18483
Brain...Amygdala	GTEx v7	12681	0.0064	0.0233	0.00739	0.19336
Brain...Hypothalamus	GTEx v7	12681	0.00574	0.0209	0.0076	0.22526
Brain...Hippocampus	GTEx v7	12681	0.00556	0.0203	0.0075	0.22936
Brain...Caudate..basal.ganglia.	GTEx v7	12681	0.00384	0.014	0.00739	0.30192
Skin...Sun.Exposed..Lower.leg.	GTEx v7	12681	0.00474	0.0171	0.00975	0.31343
Brain...Substantia.nigra	GTEx v7	12681	0.00387	0.0141	0.00829	0.32017
Brain...Putamen..basal.ganglia.	GTEx v7	12681	0.00323	0.0118	0.00751	0.33327
Brain...Spinal.cord..cervical.c.1.	GTEx v7	12681	0.00361	0.0132	0.00872	0.33934
Skin...Not.Sun.Exposed..Suprapubic.	GTEx v7	12681	0.00306	0.0111	0.00971	0.37633
Muscle...Skeletal	GTEx v7	12681	0.000888	0.00322	0.00855	0.45863
Esophagus...Mucosa	GTEx v7	12681	0.000316	0.00114	0.00917	0.48624
Pituitary	GTEx v7	12681	-0.00131	-0.00467	0.0098	0.55303
Cells...EBV.transformed.lymphocytes	GTEx v7	12681	-0.000988	-0.00349	0.00703	0.55588
Whole.Blood	GTEx v7	12681	-0.00218	-0.00767	0.00719	0.61924
Pancreas	GTEx v7	12681	-0.00336	-0.0122	0.00994	0.63247
Cervix...Ectocervix	GTEx v7	12681	-0.00734	-0.0266	0.0187	0.65296
Ovary	GTEx v7	12681	-0.0079	-0.0285	0.0139	0.71482
Vagina	GTEx v7	12681	-0.00876	-0.0317	0.0126	0.75714
Heart...Left.Ventricle	GTEx v7	12681	-0.00769	-0.028	0.0108	0.762
Colon...Sigmoid	GTEx v7	12681	-0.0124	-0.0451	0.0167	0.77138
Cells...Transformed.fibroblasts	GTEx v7	12681	-0.00777	-0.0281	0.00989	0.78386
Kidney...Cortex	GTEx v7	12681	-0.00929	-0.0335	0.0112	0.79581
Nerve...Tibial	GTEx v7	12681	-0.0119	-0.0433	0.0144	0.79641
Artery...Tibial	GTEx v7	12681	-0.0131	-0.0477	0.0143	0.82001
Uterus	GTEx v7	12681	-0.0158	-0.0572	0.0172	0.82156
Cervix...Endocervix	GTEx v7	12681	-0.0167	-0.0607	0.0179	0.82541
Adrenal.Gland	GTEx v7	12681	-0.0123	-0.0442	0.013	0.82717
Thyroid	GTEx v7	12681	-0.0135	-0.0487	0.0133	0.84464
Prostate	GTEx v7	12681	-0.0168	-0.0607	0.0159	0.85539
Minor.Salivary.Gland	GTEx v7	12681	-0.0128	-0.0463	0.012	0.85628
Liver	GTEx v7	12681	-0.0085	-0.0306	0.0079	0.85893
Colon...Transverse	GTEx v7	12681	-0.0138	-0.0497	0.0117	0.87942
Heart...Atrial.Appendage	GTEx v7	12681	-0.014	-0.0513	0.012	0.87988
Fallopian.Tube	GTEx v7	12681	-0.0236	-0.0853	0.0181	0.90427
Esophagus...Gastroesophageal.Junction	GTEx v7	12681	-0.0245	-0.0889	0.0181	0.91186
Small.Intestine...Terminal.Ileum	GTEx v7	12681	-0.0144	-0.0518	0.0104	0.91686
Esophagus...Muscularis	GTEx v7	12681	-0.0258	-0.0936	0.0172	0.93286
Adipose...Subcutaneous	GTEx v7	12681	-0.0241	-0.0877	0.0155	0.93993
Stomach	GTEx v7	12681	-0.0202	-0.073	0.0127	0.94344
Artery...Aorta	GTEx v7	12681	-0.0229	-0.0831	0.014	0.94836
Bladder	GTEx v7	12681	-0.0241	-0.0874	0.0147	0.94922
Spleen	GTEx v7	12681	-0.0179	-0.0637	0.00994	0.96401
Artery...Coronary	GTEx v7	12681	-0.0316	-0.115	0.0164	0.97275
Adipose...Visceral..Omentum.	GTEx v7	12681	-0.0363	-0.132	0.0152	0.99133
Breast...Mammary.Tissue	GTEx v7	12681	-0.0423	-0.154	0.0174	0.99237
Lung	GTEx v7	12681	-0.0443	-0.161	0.0123	0.99983
