## Supplementary material for "Biological insights from multi-omic analysis of 31 genomic risk loci for adult hearing difficulty": Suppl. Tables 1-21, Suppl. Figs. 1-3: TableS14_LDSC.xlsx

### Sheet: TableS14_LDSC
Name	Category	Biosample	Biosample_type	Biosample_life_stage	Prop._SNPs	Prop._h2	Prop._h2_std_error	Enrichment	Enrichment_std_error	Enrichment_p
Conserved_LindbladToh	Baseline Model	#N/A	#N/A	#N/A	0.0256851	0.373004	0.0540276	14.5222	2.10346	2.18e-09
H3K4me1_Trynka.extend.500	Baseline Model	#N/A	#N/A	#N/A	0.605819	0.869248	0.0393352	1.43483	0.0649289	4.71e-09
Intron_UCSC.extend.500	Baseline Model	#N/A	#N/A	#N/A	0.396796	0.528837	0.0226645	1.33277	0.0571186	3.13e-08
epithelial_cells	Cochlea ATAC-seq	cochlear epithelial cells	primary cell	postnatal	0.0208042	0.194555	0.0300775	9.35174	1.44574	5.22e-08
Repressed_Hoffman.extend.500	Baseline Model	#N/A	#N/A	#N/A	0.718511	0.542303	0.0314443	0.754759	0.0437631	1.12e-07
SuperEnhancer_Hnisz.extend.500	Baseline Model	#N/A	#N/A	#N/A	0.170383	0.298917	0.0229805	1.75438	0.134876	1.28e-07
ENCFF024MGG	ENCODE mouse Dnase-seq	forebrain	tissue	embryonic	0.00551571	0.119182	0.0209784	21.6078	3.80339	1.47e-07
ENCFF781OOO	ENCODE mouse Dnase-seq	midbrain	tissue	embryonic	0.00586899	0.106091	0.018499	18.0765	3.15198	2.57e-07
ENCFF211YKV	ENCODE mouse Dnase-seq	c-Kit-positive CD71-positive TER-119-positive erythroid progenitor cells	primary cell	embryonic	0.00232388	0.0753385	0.0138738	32.4193	5.97011	4.66e-07
ENCFF353EMW	ENCODE mouse Dnase-seq	hindbrain	tissue	postnatal	0.00660157	0.115028	0.0220915	17.4244	3.34639	1.5e-06
SuperEnhancer_Hnisz	Baseline Model	#N/A	#N/A	#N/A	0.16721	0.28193	0.0226317	1.68609	0.135349	2.35e-06
ENCFF416JUP	ENCODE mouse Dnase-seq	embryo	tissue	embryonic	0.00884174	0.130672	0.0249579	14.779	2.82273	3.2e-06
ENCFF845TZU	ENCODE mouse Dnase-seq	midbrain	tissue	embryonic	0.00493646	0.0902965	0.0180351	18.2918	3.65345	3.33e-06
ENCFF251CIG	ENCODE mouse Dnase-seq	hindbrain	tissue	embryonic	0.00761043	0.104724	0.0200502	13.7606	2.63457	3.48e-06
ENCFF708QVG	ENCODE mouse Dnase-seq	forebrain	tissue	embryonic	0.00655057	0.106566	0.020756	16.2682	3.16857	4.17e-06
ENCFF316GIW	ENCODE mouse Dnase-seq	forebrain	tissue	embryonic	0.00590707	0.0958917	0.0185903	16.2334	3.14713	5.05e-06
H3K27ac_Hnisz.extend.500	Baseline Model	#N/A	#N/A	#N/A	0.420486	0.636645	0.045001	1.51407	0.107021	5.37e-06
TFBS_ENCODE.extend.500	Baseline Model	#N/A	#N/A	#N/A	0.341215	0.706393	0.0782522	2.07023	0.229334	6.14e-06
ENCFF563UIC	ENCODE mouse Dnase-seq	intestine	tissue	embryonic	0.00651484	0.108383	0.0219531	16.6363	3.36971	7.87e-06
H3K27ac_Hnisz	Baseline Model	#N/A	#N/A	#N/A	0.389076	0.574942	0.0407508	1.47771	0.104737	1.13e-05
ENCFF075OOV	ENCODE mouse Dnase-seq	liver	tissue	embryonic	0.00388213	0.0900592	0.0192555	23.1984	4.96005	1.58e-05
FetalDHS_Trynka.extend.500	Baseline Model	#N/A	#N/A	#N/A	0.283362	0.62953	0.0780689	2.22165	0.27551	1.68e-05
ENCFF814SCY	ENCODE mouse Dnase-seq	embryo	tissue	embryonic	0.00647424	0.0984411	0.0202301	15.205	3.1247	1.8e-05
ENCFF429DIA	ENCODE mouse Dnase-seq	intestine	tissue	embryonic	0.00714794	0.10947	0.0232889	15.3149	3.25813	1.88e-05
H3K9ac_Trynka.extend.500	Baseline Model	#N/A	#N/A	#N/A	0.229855	0.466259	0.0530071	2.02849	0.230611	1.96e-05
ENCFF794CRW	ENCODE mouse Dnase-seq	embryo	tissue	embryonic	0.00933795	0.125994	0.0261803	13.4927	2.80365	2.02e-05
Coding_UCSC.extend.500	Baseline Model	#N/A	#N/A	#N/A	0.0636618	0.216122	0.0347869	3.39485	0.546433	2.24e-05
ENCFF629JJS	ENCODE mouse Dnase-seq	limb	tissue	embryonic	0.00737457	0.109407	0.0233052	14.8357	3.16021	2.45e-05
ENCFF318JOA	ENCODE mouse Dnase-seq	forebrain	tissue	embryonic	0.00776376	0.107243	0.0230089	13.8133	2.96363	2.52e-05
Conserved_LindbladToh.extend.500	Baseline Model	#N/A	#N/A	#N/A	0.330412	0.599766	0.0638728	1.8152	0.193312	2.87e-05
ENCFF311EHI	ENCODE mouse Dnase-seq	embryo	tissue	embryonic	0.00906955	0.114235	0.0245997	12.5955	2.71234	4.53e-05
ENCFF682BUK	ENCODE mouse Dnase-seq	hindlimb bud	tissue	embryonic	0.00395863	0.0794591	0.0180932	20.0724	4.57058	4.64e-05
ENCFF162HBJ	ENCODE mouse Dnase-seq	acute myeloid leukemia	in vitro differentiated cells	unknown	0.00234283	0.0615208	0.0146011	26.2592	6.23222	5.27e-05
ENCFF754YOI	ENCODE mouse Dnase-seq	hindbrain	tissue	embryonic	0.00588225	0.0891832	0.0200379	15.1614	3.4065	7.33e-05
ENCFF068PKI	ENCODE mouse Dnase-seq	heart	tissue	embryonic	0.0217305	0.151269	0.0319142	6.96115	1.46864	7.42e-05
ENCFF659RIP	ENCODE mouse Dnase-seq	hindbrain	tissue	embryonic	0.0071726	0.0954934	0.0213376	13.3136	2.97488	7.93e-05
ENCFF932NCI	ENCODE mouse Dnase-seq	liver	tissue	embryonic	0.00234787	0.0579537	0.0141145	24.6836	6.01163	0.000109065
ENCFF518IQU	ENCODE mouse Dnase-seq	embryo	tissue	embryonic	0.00971288	0.117765	0.0273441	12.1246	2.81524	0.000113559
ENCFF202FIL	ENCODE mouse Dnase-seq	neural tube	tissue	embryonic	0.00854096	0.120819	0.0280136	14.1458	3.27991	0.00011562
ENCFF033RIH	ENCODE mouse Dnase-seq	midbrain	tissue	embryonic	0.0115226	0.111968	0.0259182	9.71727	2.24934	0.000117807
ENCFF678SES	ENCODE mouse Dnase-seq	MEL cell line	immortalized cell line	unknown	0.00588627	0.0878712	0.0205445	14.9282	3.49024	0.00012185
ENCFF045RTQ	ENCODE mouse Dnase-seq	limb	tissue	embryonic	0.00598256	0.0863333	0.0207228	14.4308	3.46387	0.000152224
ENCFF689WEX	ENCODE mouse Dnase-seq	neural tube	tissue	embryonic	0.00469959	0.0820901	0.0198611	17.4675	4.22613	0.000158309
ENCFF382UIT	ENCODE mouse Dnase-seq	embryo	tissue	embryonic	0.00918546	0.119118	0.0277856	12.9681	3.02495	0.000164025
Intron_UCSC	Baseline Model	#N/A	#N/A	#N/A	0.387473	0.500776	0.0298826	1.29241	0.0771218	0.000170171
ENCFF859OYR	ENCODE mouse Dnase-seq	forebrain	tissue	embryonic	0.0123714	0.127886	0.0294328	10.3372	2.3791	0.00019692
TSS_Hoffman	Baseline Model	#N/A	#N/A	#N/A	0.0178321	0.147522	0.03372	8.27281	1.89097	0.000216169
ENCFF816XSS	ENCODE mouse Dnase-seq	midbrain	tissue	embryonic	0.0340739	0.188674	0.0407086	5.5372	1.19471	0.000221627
ENCFF715WAL	ENCODE mouse Dnase-seq	lung	tissue	embryonic	0.0126425	0.0983251	0.0224333	7.77734	1.77443	0.000230948
ENCFF962XGV	ENCODE mouse Dnase-seq	embryonic facial prominence	tissue	embryonic	0.0137629	0.104681	0.0243791	7.60601	1.77136	0.00024467
ENCFF687BVY	ENCODE mouse Dnase-seq	retina	tissue	embryonic	0.00943826	0.101398	0.0243655	10.7433	2.58157	0.000270947
ENCFF607OHY	ENCODE mouse Dnase-seq	embryonic facial prominence	tissue	embryonic	0.0071575	0.094066	0.0232529	13.1423	3.24875	0.000272374
ENCFF869FIK	ENCODE mouse Dnase-seq	liver	tissue	postnatal	0.00497521	0.0738937	0.0185789	14.8524	3.73429	0.000275473
ENCFF945CPQ	ENCODE mouse Dnase-seq	hindlimb bud	tissue	embryonic	0.00260503	0.065565	0.0169963	25.1686	6.52443	0.000277943
ENCFF317UAD	ENCODE mouse Dnase-seq	hindbrain	tissue	postnatal	0.0118022	0.117222	0.0284118	9.93215	2.40732	0.000286697
ENCFF183MPN	ENCODE mouse Dnase-seq	embryonic facial prominence	tissue	embryonic	0.0057623	0.0896099	0.0221307	15.5511	3.84059	0.000301876
ENCFF993MLD	ENCODE mouse Dnase-seq	limb	tissue	embryonic	0.00645797	0.0842771	0.020818	13.0501	3.22361	0.000319917
H3K27ac_PGC2.extend.500	Baseline Model	#N/A	#N/A	#N/A	0.335206	0.539991	0.0561837	1.61092	0.167609	0.000353508
ENCFF441QCO	ENCODE mouse Dnase-seq	MN1	immortalized cell line	unknown	0.00610636	0.0843565	0.0215918	13.8145	3.53595	0.000364181
DHS_Trynka.extend.500	Baseline Model	#N/A	#N/A	#N/A	0.496042	0.824622	0.0913742	1.6624	0.184207	0.000404907
H3K4me3_Trynka.extend.500	Baseline Model	#N/A	#N/A	#N/A	0.255139	0.459785	0.0576824	1.80209	0.226082	0.000478344
ENCFF636IIE	ENCODE mouse Dnase-seq	midbrain	tissue	embryonic	0.0122458	0.109497	0.0275482	8.94163	2.24961	0.000503058
ENCFF296HEE	ENCODE mouse Dnase-seq	midbrain	tissue	postnatal	0.00669501	0.0818466	0.0210122	12.225	3.13849	0.000524733
ENCFF115VGP	ENCODE mouse Dnase-seq	stomach	tissue	postnatal	0.00536355	0.0887192	0.0232119	16.5411	4.3277	0.00053966
ENCFF806HLW	ENCODE mouse Dnase-seq	limb	tissue	embryonic	0.00492757	0.0876104	0.0230867	17.7796	4.68521	0.000541945
ENCFF864LZP	ENCODE mouse Dnase-seq	cerebellum	tissue	adult	0.00231448	0.0526763	0.014266	22.7594	6.16381	0.00055327
ENCFF796GNG	ENCODE mouse Dnase-seq	mesoderm	tissue	embryonic	0.00770521	0.0882868	0.0228961	11.4581	2.9715	0.000582921
ENCFF623SXX	ENCODE mouse Dnase-seq	retina	tissue	postnatal	0.00299237	0.0593271	0.0164096	19.8261	5.4838	0.000733738
ENCFF370UZG	ENCODE mouse Dnase-seq	Muller cell	primary cell	postnatal	0.0123011	0.118278	0.0309894	9.61522	2.51924	0.00074901
ENCFF693ZHQ	ENCODE mouse Dnase-seq	Muller cell	primary cell	postnatal	0.0129248	0.112945	0.0289914	8.73863	2.24307	0.000768676
ENCFF760ZYW	ENCODE mouse Dnase-seq	forebrain	tissue	postnatal	0.00985479	0.104082	0.027617	10.5616	2.80239	0.00079356
ENCFF156PJZ	ENCODE mouse Dnase-seq	WW6	stem cell	embryonic	0.00212996	0.0543116	0.0157237	25.4989	7.38215	0.000933947
ENCFF971HWP	ENCODE mouse Dnase-seq	midbrain	tissue	postnatal	0.0106389	0.104966	0.0279822	9.8663	2.63019	0.000958439
ENCFF690PSJ	ENCODE mouse Dnase-seq	CH12.LX	immortalized cell line	unknown	0.00242134	0.0555441	0.0155466	22.9394	6.42067	0.000974252
H3K9ac_peaks_Trynka	Baseline Model	#N/A	#N/A	#N/A	0.0384595	0.266845	0.066394	6.93835	1.72634	0.000992771
ENCFF817HJY	ENCODE mouse Dnase-seq	Muller cell	primary cell	postnatal	0.0115021	0.104859	0.0279819	9.11647	2.43276	0.00110832
ENCFF912RSC	ENCODE mouse Dnase-seq	liver	tissue	embryonic	0.00202779	0.0513313	0.0151756	25.3139	7.4838	0.00113234
ENCFF297NUW	ENCODE mouse Dnase-seq	forelimb bud	tissue	embryonic	0.00608338	0.0865035	0.0242199	14.2196	3.98132	0.00115348
ENCFF910HWB	ENCODE mouse Dnase-seq	embryo	tissue	embryonic	0.007312	0.0863933	0.0235501	11.8153	3.22075	0.00124986
ENCFF448EGM	ENCODE mouse Dnase-seq	brain	tissue	adult	0.0051693	0.0775558	0.0218885	15.0032	4.23432	0.00126787
ENCFF427LMS	ENCODE mouse Dnase-seq	embryonic facial prominence	tissue	embryonic	0.00862517	0.0867096	0.0238491	10.0531	2.76505	0.00127535
ENCFF131AEP	ENCODE mouse Dnase-seq	liver	tissue	embryonic	0.0020907	0.0453607	0.0133701	21.6964	6.39503	0.00129744
ENCFF629JXN	ENCODE mouse Dnase-seq	midbrain	tissue	embryonic	0.0191206	0.10498	0.0264312	5.49043	1.38234	0.00137824
ENCFF605BIJ	ENCODE mouse Dnase-seq	brain	tissue	adult	0.00562659	0.0708893	0.0200774	12.599	3.5683	0.0014015
ENCFF397YYY	ENCODE mouse Dnase-seq	thymus	tissue	postnatal	0.00407253	0.0589463	0.0170107	14.4741	4.17695	0.00141887
ENCFF929LJM	ENCODE mouse Dnase-seq	retina	tissue	embryonic	0.00718283	0.0795358	0.0218811	11.073	3.04631	0.0014527
H3K9ac_Trynka	Baseline Model	#N/A	#N/A	#N/A	0.125413	0.326125	0.0620489	2.60041	0.494757	0.00146256
ENCFF585GKF	ENCODE mouse Dnase-seq	erythroblast	in vitro differentiated cells	unknown	0.00276758	0.0539565	0.0163687	19.4959	5.91445	0.00147328
nonepithelial_cells	Cochlea ATAC-seq	cochlear non-epithelial cells	primary cell	postnatal	0.0304889	0.142249	0.034755	4.6656	1.13992	0.00148686
ENCFF529DLK	ENCODE mouse Dnase-seq	MEL cell line	immortalized cell line	unknown	0.00244852	0.0438978	0.0128211	17.9283	5.23626	0.00149226
ENCFF562AKI	ENCODE mouse Dnase-seq	forelimb bud	tissue	embryonic	0.00380815	0.0641372	0.0191574	16.8421	5.03064	0.00175219
ENCFF733MRQ	ENCODE mouse Dnase-seq	hindbrain	tissue	embryonic	0.0130854	0.115185	0.0314973	8.80261	2.40706	0.00177566
ENCFF814WFT	ENCODE mouse Dnase-seq	neural tube	tissue	embryonic	0.0062003	0.0700088	0.0199221	11.2912	3.21309	0.00184847
ENCFF906TLY	ENCODE mouse Dnase-seq	embryo	tissue	embryonic	0.00325155	0.0618142	0.0187634	19.0107	5.77061	0.00184887
ENCFF450ZYC	ENCODE mouse Dnase-seq	skeletal muscle tissue	tissue	adult	0.002651	0.0458978	0.0139281	17.3134	5.25391	0.0021424
ENCFF160CLI	ENCODE mouse Dnase-seq	c-Kit-positive CD71-positive TER-119-negative erythroid progenitor cells	primary cell	embryonic	0.00217508	0.0413297	0.0128949	19.0014	5.92845	0.0023371
ENCFF125NCS	ENCODE mouse Dnase-seq	hindbrain	tissue	embryonic	0.00653463	0.0722222	0.0213426	11.0522	3.26608	0.00270018
ENCFF572KJG	ENCODE mouse Dnase-seq	limb	tissue	embryonic	0.0075596	0.081565	0.0238941	10.7896	3.16075	0.00294591
ENCFF824TNN	ENCODE mouse Dnase-seq	WW6	stem cell	embryonic	0.00299371	0.0517051	0.0161157	17.2712	5.38317	0.00304866
ENCFF170CZK	ENCODE mouse Dnase-seq	forebrain	tissue	embryonic	0.00504516	0.0600186	0.0185327	11.8963	3.67335	0.00334954
ENCFF476XYI	ENCODE mouse Dnase-seq	brain	tissue	adult	0.0167199	0.133869	0.0393547	8.00655	2.35377	0.00361021
ENCFF442HUM	ENCODE mouse Dnase-seq	neural tube	tissue	embryonic	0.0070649	0.0691853	0.0209143	9.79283	2.96031	0.00370991
ENCFF428KFJ	ENCODE mouse Dnase-seq	embryonic facial prominence	tissue	embryonic	0.00910729	0.0880015	0.0271572	9.66276	2.98192	0.00442946
ENCFF127NLC	ENCODE mouse Dnase-seq	adipocyte	in vitro differentiated cells	unknown	0.00447178	0.0598107	0.0193711	13.3751	4.33185	0.0046409
ENCFF605OUC	ENCODE mouse Dnase-seq	acute myeloid leukemia	in vitro differentiated cells	unknown	0.00585507	0.0634239	0.0199354	10.8323	3.40481	0.00472295
ENCFF564EHD	ENCODE mouse Dnase-seq	brain	tissue	embryonic	0.00305964	0.0460082	0.0151356	15.0371	4.94686	0.00476079
ENCFF583WPY	ENCODE mouse Dnase-seq	heart	tissue	embryonic	0.00921432	0.0790201	0.0243757	8.5758	2.64542	0.00498241
ENCFF959WCZ	ENCODE mouse Dnase-seq	heart	tissue	embryonic	0.00656064	0.0707217	0.0223285	10.7797	3.4034	0.00506917
ENCFF978SLG	ENCODE mouse Dnase-seq	telencephalon	tissue	adult	0.00557777	0.0632994	0.0205664	11.3485	3.68721	0.00507587
ENCFF124RTV	ENCODE mouse Dnase-seq	kidney	tissue	postnatal	0.0104711	0.0888251	0.0273113	8.48287	2.60825	0.00515123
ENCFF681IDO	ENCODE mouse Dnase-seq	thymus	tissue	postnatal	0.0043151	0.0616627	0.0202858	14.29	4.70111	0.005208
ENCFF936JAK	ENCODE mouse Dnase-seq	MN1	immortalized cell line	unknown	0.00573764	0.0712831	0.023422	12.4238	4.08216	0.00551963
ENCFF526QWR	ENCODE mouse Dnase-seq	WW6	stem cell	embryonic	0.00201605	0.0410213	0.0139625	20.3473	6.92569	0.00600876
ENCFF874PDC	ENCODE mouse Dnase-seq	c-Kit-negative CD71-positive TER-119-positive erythroid progenitor cells	primary cell	embryonic	0.0015658	0.0331029	0.0113469	21.1412	7.24672	0.00603468
ENCFF404WLW	ENCODE mouse Dnase-seq	cerebellum	tissue	adult	0.00419046	0.0547566	0.0184811	13.067	4.41028	0.00639826
ENCFF119ZWY	ENCODE mouse Dnase-seq	ES-E14	stem cell	embryonic	0.00317942	0.0503967	0.0171135	15.8509	5.3826	0.00651251
ENCFF720OOL	ENCODE mouse Dnase-seq	cerebellum	tissue	adult	0.00276473	0.0412287	0.0140995	14.9124	5.09979	0.00665566
ENCFF517HKD	ENCODE mouse Dnase-seq	c-Kit-positive CD71-negative TER-119-negative erythroid progenitor cells	primary cell	embryonic	0.00244097	0.0431087	0.0152499	17.6605	6.24748	0.00753237
ENCFF359OWP	ENCODE mouse Dnase-seq	stomach	tissue	postnatal	0.0060453	0.0631531	0.0212052	10.4466	3.50772	0.00800317
ENCFF112LLM	ENCODE mouse Dnase-seq	embryo	tissue	embryonic	0.00254498	0.0435515	0.0153972	17.1127	6.05003	0.00834561
H3K27ac_PGC2	Baseline Model	#N/A	#N/A	#N/A	0.268778	0.436041	0.0622539	1.62231	0.231618	0.00845213
ENCFF755ZQD	ENCODE mouse Dnase-seq	liver	tissue	embryonic	0.00320827	0.0424956	0.0146551	13.2456	4.56793	0.00902187
ENCFF611FXG	ENCODE mouse Dnase-seq	lung	tissue	postnatal	0.00752119	0.0787998	0.0270752	10.477	3.59986	0.00903228
H3K4me3_Trynka	Baseline Model	#N/A	#N/A	#N/A	0.133011	0.300655	0.063388	2.26039	0.476564	0.0090422
ENCFF894SFT	ENCODE mouse Dnase-seq	skeletal muscle tissue	tissue	adult	0.00572171	0.058949	0.0198931	10.3027	3.47677	0.0100435
ENCFF010YVD	ENCODE mouse Dnase-seq	brain	tissue	adult	0.00562877	0.057253	0.0200439	10.1715	3.56098	0.0111931
ENCFF249IPZ	ENCODE mouse Dnase-seq	MEL cell line	immortalized cell line	unknown	0.00478867	0.056884	0.0205559	11.8789	4.29262	0.0118499
ENCFF702JTZ	ENCODE mouse Dnase-seq	mesoderm	tissue	embryonic	0.00574871	0.0593519	0.0208167	10.3244	3.6211	0.0121548
ENCFF913SIN	ENCODE mouse Dnase-seq	retina	tissue	adult	0.00225661	0.0388769	0.0145843	17.228	6.46294	0.0121853
ENCFF784IBW	ENCODE mouse Dnase-seq	brain	tissue	embryonic	0.00294288	0.0413433	0.0150462	14.0486	5.11273	0.0122657
ENCFF152UHN	ENCODE mouse Dnase-seq	MN1	immortalized cell line	unknown	0.00575039	0.0574413	0.020372	9.98911	3.54271	0.0126339
ENCFF762RLS	ENCODE mouse Dnase-seq	heart	tissue	postnatal	0.00935976	0.0666546	0.0227629	7.1214	2.432	0.0128915
ENCFF796NBR	ENCODE mouse Dnase-seq	yolk sac	tissue	embryonic	0.00581615	0.0544646	0.0193353	9.36437	3.32442	0.0132387
ENCFF914GRT	ENCODE mouse Dnase-seq	liver	tissue	embryonic	0.00201102	0.0364845	0.0139074	18.1423	6.9156	0.0134011
ENCFF314BIP	ENCODE mouse Dnase-seq	embryonic facial prominence	tissue	embryonic	0.0135945	0.0947989	0.0321963	6.97333	2.36834	0.0139327
ENCFF909PZR	ENCODE mouse Dnase-seq	CH12.LX	immortalized cell line	unknown	0.00460615	0.0448456	0.0167182	9.73603	3.62954	0.0165502
ENCFF186QEL	ENCODE mouse Dnase-seq	ES-E14	stem cell	embryonic	0.00146364	0.0308887	0.0121909	21.104	8.32916	0.0171112
H3K4me1_peaks_Trynka	Baseline Model	#N/A	#N/A	#N/A	0.169823	0.434212	0.110269	2.55686	0.64932	0.0172571
Enhancer_Hoffman.extend.500	Baseline Model	#N/A	#N/A	#N/A	0.0898451	0.214938	0.0516139	2.39232	0.574477	0.0177358
ENCFF870ROD	ENCODE mouse Dnase-seq	MEL-GATA-1-ER	immortalized cell line	unknown	0.00189544	0.0341041	0.0135922	17.9927	7.17099	0.0181096
ENCFF178SFH	ENCODE mouse Dnase-seq	kidney	tissue	postnatal	0.0110655	0.0749127	0.0271101	6.76995	2.44997	0.0195882
ENCFF231CGG	ENCODE mouse Dnase-seq	spleen	tissue	adult	0.00184209	0.0297589	0.0118213	16.155	6.41735	0.0198887
ENCFF390QFF	ENCODE mouse Dnase-seq	fibroblast of lung	primary cell	adult	0.00428105	0.0436301	0.0169718	10.1915	3.96441	0.0212214
H3K4me1_Trynka	Baseline Model	#N/A	#N/A	#N/A	0.423685	0.628151	0.0889828	1.48259	0.210021	0.0228807
ENCFF684ILL	ENCODE mouse Dnase-seq	large intestine	tissue	adult	0.0024502	0.0280358	0.0111522	11.4423	4.55156	0.0231369
PromoterFlanking_Hoffman	Baseline Model	#N/A	#N/A	#N/A	0.00830845	-0.0494576	0.0248805	-5.95268	2.99461	0.0231401
ENCFF603SGV	ENCODE mouse Dnase-seq	gonadal fat pad	tissue	adult	0.005536	0.0477539	0.0185709	8.62606	3.35456	0.0247824
Repressed_Hoffman	Baseline Model	#N/A	#N/A	#N/A	0.460873	0.266662	0.0863702	0.578601	0.187405	0.0255344
ENCFF829YZB	ENCODE mouse Dnase-seq	3T3-L1	immortalized cell line	unknown	0.00323008	0.0414702	0.0173377	12.8388	5.36759	0.0280277
ENCFF301JIU	ENCODE mouse Dnase-seq	fat pad	tissue	adult	0.00240104	0.0332361	0.0139138	13.8424	5.79488	0.0284495
ENCFF711CQK	ENCODE mouse Dnase-seq	WW6	stem cell	embryonic	0.00261644	0.0338715	0.0141511	12.9457	5.40855	0.0286996
ENCFF285IVE	ENCODE mouse Dnase-seq	ZHBTc4-mESC	stem cell	embryonic	0.00177985	0.0303168	0.0127627	17.0333	7.17062	0.0287676
DGF_ENCODE.extend.500	Baseline Model	#N/A	#N/A	#N/A	0.53847	0.691549	0.0700444	1.28429	0.13008	0.0307753
ENCFF847QYT	ENCODE mouse Dnase-seq	limb	tissue	embryonic	0.00800616	0.0635653	0.0262419	7.93954	3.27772	0.0338145
ENCFF885VHW	ENCODE mouse Dnase-seq	brain	tissue	adult	0.00293265	0.0380359	0.0169126	12.9698	5.76701	0.038312
ENCFF948GVM	ENCODE mouse Dnase-seq	telencephalon	tissue	adult	0.00365298	0.0335969	0.0144358	9.19711	3.95179	0.039813
UTR_5_UCSC.extend.500	Baseline Model	#N/A	#N/A	#N/A	0.0268651	0.078343	0.0248253	2.91617	0.924072	0.0417633
ENCFF188GON	ENCODE mouse Dnase-seq	erythroblast	in vitro differentiated cells	unknown	0.00188437	0.0260119	0.0119866	13.8041	6.36111	0.0431608
ENCFF073RME	ENCODE mouse Dnase-seq	erythroblast	in vitro differentiated cells	unknown	0.00199961	0.0293967	0.0136555	14.7012	6.82906	0.0432227
ENCFF402LVH	ENCODE mouse Dnase-seq	heart	tissue	postnatal	0.00488932	0.0466173	0.0204684	9.53453	4.18634	0.043806
TSS_Hoffman.extend.500	Baseline Model	#N/A	#N/A	#N/A	0.0343534	0.104475	0.0354829	3.04117	1.03288	0.051446
ENCFF784OJG	ENCODE mouse Dnase-seq	erythroblast	in vitro differentiated cells	unknown	0.00198116	0.0311219	0.0149852	15.709	7.56386	0.0514491
ENCFF086JBE	ENCODE mouse Dnase-seq	spleen	tissue	adult	0.00193586	0.0258389	0.0122733	13.3475	6.33998	0.0538325
UTR_5_UCSC	Baseline Model	#N/A	#N/A	#N/A	0.00548417	0.0347993	0.0149477	6.3454	2.7256	0.054327
ENCFF039WHY	ENCODE mouse Dnase-seq	hindbrain	tissue	embryonic	0.00699277	0.050631	0.0226655	7.24048	3.24128	0.0555616
ENCFF215VAG	ENCODE mouse Dnase-seq	fat pad	tissue	adult	0.00211855	0.0252598	0.0120697	11.9232	5.69718	0.0564182
ENCFF875ISK	ENCODE mouse Dnase-seq	adipocyte	in vitro differentiated cells	unknown	0.0065546	0.0483027	0.0214776	7.36929	3.27672	0.056596
ENCFF935ZWA	ENCODE mouse Dnase-seq	large intestine	tissue	adult	0.00299791	0.032751	0.0156047	10.9246	5.20521	0.0574478
ENCFF387BEQ	ENCODE mouse Dnase-seq	lung	tissue	postnatal	0.00952114	0.0584961	0.0257295	6.14381	2.70236	0.0581108
ENCFF111SQT	ENCODE mouse Dnase-seq	MN1	immortalized cell line	unknown	0.00701759	0.0487326	0.0225065	6.94434	3.20716	0.0660403
Transcr_Hoffman	Baseline Model	#N/A	#N/A	#N/A	0.345968	0.479905	0.0750087	1.38714	0.216808	0.0743799
ENCFF618PZO	ENCODE mouse Dnase-seq	ZHBTc4-mESC	stem cell	embryonic	0.00181039	0.0224767	0.0115716	12.4154	6.39177	0.0767747
DHS_peaks_Trynka	Baseline Model	#N/A	#N/A	#N/A	0.110583	0.296748	0.107207	2.68349	0.969468	0.0810502
ENCFF867JTD	ENCODE mouse Dnase-seq	Patski	immortalized cell line	unknown	0.00297996	0.0312004	0.016193	10.4701	5.43398	0.0830006
Coding_UCSC	Baseline Model	#N/A	#N/A	#N/A	0.0142749	0.0579808	0.0250525	4.06173	1.75501	0.0853762
ENCFF679ZME	ENCODE mouse Dnase-seq	telencephalon	tissue	adult	0.00355334	0.0338338	0.0177438	9.52171	4.99357	0.0896012
CTCF_Hoffman.extend.500	Baseline Model	#N/A	#N/A	#N/A	0.0708357	0.139562	0.042659	1.97022	0.602224	0.111441
ENCFF348FTR	ENCODE mouse Dnase-seq	MEL cell line	immortalized cell line	unknown	0.00245238	0.0213619	0.0122389	8.71068	4.99062	0.125112
DHS_Trynka	Baseline Model	#N/A	#N/A	#N/A	0.166201	0.331582	0.114466	1.99507	0.68872	0.149195
UTR_3_UCSC	Baseline Model	#N/A	#N/A	#N/A	0.0111859	0.0397793	0.0203502	3.5562	1.81927	0.162877
ENCFF899IHC	ENCODE mouse Dnase-seq	MEL-GATA-1-ER	immortalized cell line	unknown	0.00259211	0.0198226	0.0127092	7.64729	4.90304	0.172928
Promoter_UCSC.extend.500	Baseline Model	#N/A	#N/A	#N/A	0.0380627	0.0709646	0.0245739	1.86441	0.645617	0.179916
ENCFF501HUA	ENCODE mouse Dnase-seq	3T3-L1	immortalized cell line	unknown	0.00768106	0.0399359	0.024443	5.19927	3.18225	0.189886
WeakEnhancer_Hoffman	Baseline Model	#N/A	#N/A	#N/A	0.0209872	0.0752234	0.0411627	3.58425	1.96132	0.191746
ENCFF870YZL	ENCODE mouse Dnase-seq	brain	tissue	adult	0.00476837	0.0319477	0.021233	6.69993	4.45289	0.201368
Enhancer_Hoffman	Baseline Model	#N/A	#N/A	#N/A	0.0419892	-0.0100356	0.0449637	-0.239005	1.07084	0.247291
PromoterFlanking_Hoffman.extend.500	Baseline Model	#N/A	#N/A	#N/A	0.0331865	-0.00370798	0.0343427	-0.111732	1.03484	0.282223
H3K4me3_peaks_Trynka	Baseline Model	#N/A	#N/A	#N/A	0.0416488	0.128502	0.0816887	3.08537	1.96137	0.290393
ENCFF882USA	ENCODE mouse Dnase-seq	fibroblast of lung	primary cell	adult	0.00347499	0.0230574	0.0187129	6.63522	5.38501	0.296628
DGF_ENCODE	Baseline Model	#N/A	#N/A	#N/A	0.136006	0.239736	0.101567	1.7627	0.746782	0.307991
FetalDHS_Trynka	Baseline Model	#N/A	#N/A	#N/A	0.0839308	0.171884	0.0876474	2.04792	1.04428	0.319678
ENCFF579FWM	ENCODE mouse Dnase-seq	Patski	immortalized cell line	unknown	0.00271122	0.0161729	0.0137873	5.96517	5.0853	0.332717
ENCFF218OXC	ENCODE mouse Dnase-seq	gonadal fat pad	tissue	adult	0.00237236	0.0131965	0.0120488	5.56261	5.07885	0.371515
Enhancer_Andersson.extend.500	Baseline Model	#N/A	#N/A	#N/A	0.0190351	-0.00185911	0.0252092	-0.0976675	1.32436	0.406216
Transcr_Hoffman.extend.500	Baseline Model	#N/A	#N/A	#N/A	0.762095	0.800981	0.0473762	1.05103	0.0621657	0.409072
TFBS_ENCODE	Baseline Model	#N/A	#N/A	#N/A	0.131228	0.202003	0.0959221	1.53933	0.730957	0.459728
UTR_3_UCSC.extend.500	Baseline Model	#N/A	#N/A	#N/A	0.0264553	0.0388547	0.0242677	1.46869	0.917313	0.609468
WeakEnhancer_Hoffman.extend.500	Baseline Model	#N/A	#N/A	#N/A	0.0887866	0.1134	0.0524185	1.27722	0.590388	0.639387
Promoter_UCSC	Baseline Model	#N/A	#N/A	#N/A	0.030656	0.038941	0.0347177	1.27026	1.13249	0.811453
Enhancer_Andersson	Baseline Model	#N/A	#N/A	#N/A	0.00432768	0.00809167	0.0198203	1.86975	4.57988	0.849702
CTCF_Hoffman	Baseline Model	#N/A	#N/A	#N/A	0.0238662	0.025918	0.0477897	1.08597	2.00241	0.965724
