## Supplementary material for "Biological insights from multi-omic analysis of 31 genomic risk loci for adult hearing difficulty": Suppl. Tables 1-21, Suppl. Figs. 1-3: TableS17.GenomicLoci.finemapped_genes.xlsx

### Sheet: GenomicLoci.annotated
GenomicLocus	uniqID	rsID	chr	pos	p	start	end	nSNPs	nGWASSNPs	nIndSigSNPs	IndSigSNPs	nLeadSNPs	LeadSNPs	symbols.ciMap	gene_id.ciMap	symbols.proxTSS	gene_id.proxTSS	symbols.coding	gene_id.coding
1	1:165109131:C:T	rs7525101	1	165109131	1.60512e-10	165086665	165112281	22	20	1	rs7525101	1	rs7525101	LMX1A;RGS5	ENSG00000162761;ENSG00000143248
2	2:54862003:A:G	rs2941580	2	54862003	1.52545e-08	54728276	54948321	22	17	1	rs2941580	1	rs2941580
3	2:208087139:C:T	rs741475	2	208087139	7.71617e-09	208017033	208088987	68	60	1	rs741475	1	rs741475
4	3:121712980:C:T	rs3915060	3	121712980	5.83905e-09	121351315	121729262	127	109	1	rs3915060	1	rs3915060	EAF2;IQCB1;CASR	ENSG00000145088;ENSG00000173226;ENSG00000036828
5	3:182137631:A:C	rs6443802	3	182137631	2.92596e-12	181935178	182210347	174	140	9	rs55853808;rs62294908;rs6443802;rs9853234;rs7610416;rs55948466;rs1542695;rs72622588;rs60979300	2	rs55853808;rs6443802	SOX2	ENSG00000181449
6	4:17517558:C:T	rs13148153	4	17517558	7.29781e-09	17517558	17530692	5	5	1	rs13148153	1	rs13148153					CLRN2	ENSG00000249581
7	5:73073075:C:T	rs34929759	5	73073075	1.03524e-22	72838222	73199539	382	299	13	rs13170849;rs10072137;rs2703636;rs4235677;rs34929759;rs13164180;rs4704097;rs716460;rs10037765;rs2973570;rs2931419;rs34825941;rs283624	2	rs13170849;rs34929759	ARHGEF28;HEXB;ENC1;AC008387.1;UTP15;ANKRA2;NSA2;GFM2;FAM169A	ENSG00000214944;ENSG00000049860;ENSG00000171617;ENSG00000268217;ENSG00000164338;ENSG00000164331;ENSG00000164346;ENSG00000164347;ENSG00000198780	UTP15;ANKRA2;ARHGEF28	ENSG00000164338;ENSG00000164331;ENSG00000214944
8	6:43280713:C:T	rs10948071	6	43280713	9.93556e-19	43260011	43408005	85	62	4	rs10948071;rs1114357;rs7763558;rs9349256	1	rs10948071	DNPH1;ZNF318;ABCC10;DLK2;POLR1C;YIPF3;XPO5;POLH	ENSG00000112667;ENSG00000171467;ENSG00000124574;ENSG00000171462;ENSG00000171453;ENSG00000137207;ENSG00000124571;ENSG00000170734	SLC22A7;CRIP3;ZNF318;ABCC10	ENSG00000137204;ENSG00000146215;ENSG00000171467;ENSG00000124574	CRIP3	ENSG00000146215
9	6:133789728:A:G	rs9493627	6	133789728	7.65766e-10	133789728	133812872	9	8	1	rs9493627	1	rs9493627					EYA4	ENSG00000112319
10	6:158505854:C:T	rs6902016	6	158505854	1.04222e-12	158497717	158614172	157	121	3	rs6902016;rs1744164;rs13217929	1	rs6902016	SYNJ2	ENSG00000078269	SYNJ2	ENSG00000078269
11	7:50802434:A:G	rs6968827	7	50802434	7.46497e-09	50770629	50878601	56	48	1	rs6968827	1	rs6968827
12	7:138491839:A:G	rs4732339	7	138491839	2.48326e-08	138483551	138505777	35	32	1	rs4732339	1	rs4732339
13	8:82657745:A:G	rs74544416	8	82657745	2.2549e-08	82653644	82670771	9	8	1	rs74544416	1	rs74544416					CHMP4C	ENSG00000164695
14	8:141631393:A:G	rs13277721	8	141631393	4.15516e-10	141604684	141704232	89	63	1	rs13277721	1	rs13277721
15	10:73418873:A:G	rs117583072	10	73418873	1.53671e-08	73418873	73418873	1	1	1	rs117583072	1	rs117583072
16	10:94782735:G:T	rs835259	10	94782735	3.77587e-08	94759464	94831523	32	26	1	rs835259	1	rs835259	EXOC6;CYP26A1;CYP26C1;CEP55;MYOF;FFAR4	ENSG00000138190;ENSG00000095596;ENSG00000187553;ENSG00000138180;ENSG00000138119;ENSG00000186188
17	10:126812270:C:T	rs10901863	10	126812270	6.90907e-17	126783170	126812270	3	2	2	rs10901863;rs12356887	1	rs10901863
18	11:8056913:A:G	rs55635402	11	8056913	1.53067e-11	8054933	8085652	37	33	2	rs55635402;rs55642260	1	rs55635402	EIF3F;RIC3;TUB	ENSG00000175390;ENSG00000166405;ENSG00000166402	TUB	ENSG00000166402
19	11:51422105:A:C	rs61890355	11	51422105	2.3872e-08	50422724	51592021	1331	982	1	rs61890355	1	rs61890355
20	11:54830428:C:T	rs118176061	11	54830428	3.96444e-08	54830428	55467250	13	12	1	rs118176061	1	rs118176061
21	11:89017961:A:G	rs1126809	11	89017961	4.93882e-15	88395396	89058101	324	260	6	rs1126809;rs7120151;rs12363323;rs594647;rs28521275;rs11018564	1	rs1126809	NOX4	ENSG00000086991	GRM5	ENSG00000168959	TYR	ENSG00000077498
22	11:118480223:C:T	rs67307131	11	118480223	7.39632e-13	118478330	118735476	49	32	3	rs67307131;rs577396;rs4938560	1	rs67307131	ARCN1;PHLDB1;IFT46	ENSG00000095139;ENSG00000019144;ENSG00000118096	PHLDB1	ENSG00000019144
23	14:52514912:C:T	rs1566129	14	52514912	7.1535e-11	52502345	52516601	39	28	1	rs1566129	1	rs1566129	NID2;C14orf166;PTGDR;FRMD6;GNG2;GPR137C;TXNDC16;PYGL;AL358333.1;RP11-463J10.2	ENSG00000087303;ENSG00000087302;ENSG00000168229;ENSG00000139926;ENSG00000186469;ENSG00000180998;ENSG00000087301;ENSG00000100504;ENSG00000267802;ENSG00000258928
24	16:53811788:A:G	rs62033400	16	53811788	9.50256e-09	53797908	53845487	116	100	1	rs62033400	1	rs62033400	IRX5;FTO;MMP2;IRX3;RP11-324D17.1;LPCAT2;IRX6;RPGRIP1L	ENSG00000176842;ENSG00000140718;ENSG00000087245;ENSG00000177508;ENSG00000259517;ENSG00000087253;ENSG00000159387;ENSG00000103494
25	16:55492795:A:G	rs78417468	16	55492795	1.33438e-08	55466943	55507988	71	62	1	rs78417468	1	rs78417468	LPCAT2;FTO;MMP2;SLC6A2;CES5A;RPGRIP1L;IRX3;CES1;RBL2;GNAO1	ENSG00000087253;ENSG00000140718;ENSG00000087245;ENSG00000103546;ENSG00000159398;ENSG00000103494;ENSG00000177508;ENSG00000198848;ENSG00000103479;ENSG00000087258
26	17:2574821:A:G	rs12938775	17	2574821	8.10318e-09	2574821	2574821	1	1	1	rs12938775	1	rs12938775
27	18:44137400:C:T	rs118174674	18	44137400	2.75777e-08	44137400	44137400	1	1	1	rs118174674	1	rs118174674
28	18:52636091:C:T	rs4611552	18	52636091	1.91841e-08	52573169	52669732	37	32	1	rs4611552	1	rs4611552	RAB27B	ENSG00000041353	CCDC68	ENSG00000166510
29	19:2389140:C:T	rs11881070	19	2389140	3.85261e-09	2367458	2394322	65	51	2	rs11881070;rs8102051	1	rs11881070
30	22:38487002:A:G	rs132929	22	38487002	8.04047e-11	38102301	38502927	78	62	5	rs739137;rs739138;rs56265312;rs150002691;rs132929	3	rs739137;rs56265312;rs132929	CSNK1E;MAFF;PLA2G6;DDX17;TMEM184B;GTPBP1;JOSD1;CBY1;TOMM22;FAM227A;DMC1	ENSG00000213923;ENSG00000185022;ENSG00000184381;ENSG00000100201;ENSG00000198792;ENSG00000100226;ENSG00000100221;ENSG00000100211;ENSG00000100216;ENSG00000184949;ENSG00000100206	TRIOBP;SLC16A8;BAIAP2L2	ENSG00000100106;ENSG00000100156;ENSG00000128298	TRIOBP;BAIAP2L2	ENSG00000100106;ENSG00000128298
31	22:50988105:A:G	rs36062310	22	50988105	7.94009e-16	50973337	50988105	2	2	2	rs36062310;rs189739013	1	rs36062310			KLHDC7B;SYCE3	ENSG00000130487;ENSG00000217442	KLHDC7B	ENSG00000130487
