## Supplementary material for "Biological insights from multi-omic analysis of 31 genomic risk loci for adult hearing difficulty": Suppl. Tables 1-21, Suppl. Figs. 1-3: TableS18_Annotation_of_50_finemappedriskgenes.xlsx

### Sheet: Sheet2
GenomicLocus	Gene Symbol	variant type	human GWAS	human Mendelian deafness / hearing loss ref	mouse hearing or cochlear development phenotype ref	Other support ref	description
1	LMX1A	non-coding / regulatory		29971487; 29754270	23226461; 19540218; 19540218		Lmx1a is a transcriptional repressor that maintains proper neurogenic, sensory, and non-sensory domains in the mammalian inner earLMX1A is involved in both human autosomal recessive and dominant sensorineural hearing impairment
1	RXRG	non-coding / regulatory				11524702; 29044151	retinoic acid receptor; co-receptor for several additional lipid and steroid molecules
4	EAF2	non-coding / regulatory
4	IQCR1	non-coding / regulatory
4	CASR	non-coding / regulatory
4	ILDR1	non-coding / regulatory	27764096	21255762	25822906		Loss-of-function mutations of ILDR1 cause autosomal-recessive hearing impairment DFNB42.
5	SOX2	non-coding / regulatory		30262714	26988140		Sox2 is a critical gene for the development of hair cells and supporting cells; one Chinese infant with SOX2 LOF mutation had hearing loss
6	CLRN2	coding				11524702; 29044151	paralog is human deafness gene; forthcoming paper in mouse/human
7	ANKRA2	non-coding / regulatory					RFXANK2; no hearing or cochlea data but an interesting gene
7	ARHGEF28	non-coding / regulatory					loss-of-functiion mutations are associated with ALS
7	UTP15	non-coding / regulatory
8	CRIP3	coding
9	EYA4	coding	27764096	11159937; 15735644			Mutations in the transcriptional activator EYA4 cause late-onset deafness at the DFNA10 locus.
10	SYNJ2	non-coding / regulatory			21423608		A mutation in synaptojanin 2 causes progressive hearing loss in the ENU-mutagenised mouse strain Mozart
13	CHMP4C	coding
16	CEP55	non-coding / regulatory
16	CYP26A1	non-coding / regulatory				19476657; 16615129	indirect evidence: SLC26A1 metabolizes retinoic acid and is dynamically regulated in cochlea development
16	CYP26C1	non-coding / regulatory				19476657; 16615129	indirect evidence: SLC26C1 metabolizes retinoic acid and is dynamically regulated in cochlea development
16	EXOC6	non-coding / regulatory
16	FFAR4	non-coding / regulatory
16	MYOF	non-coding / regulatory
16	RBP4	non-coding / regulatory
18	TUB	non-coding / regulatory			9390831; 7612867		Mice homozygous for a defect of the tub (rd5) gene exhibit cochlear and retinal degeneration combined with obesity
21	TYR	coding			19141317		Tyrosinase is required for melanization of stria vascularis; absense of strial melanin due to TYR loss of function in mice causes age-associated marginal cell loss and endocochlear potential decline
22	PHLDB1	non-coding / regulatory
23	AL358333.1	non-coding / regulatory
23	C14orf166	non-coding / regulatory
23	ERO1L	non-coding / regulatory
23	FRMD6	non-coding / regulatory
23	GNG2	non-coding / regulatory
23	GPR137C	non-coding / regulatory
23	NID2	non-coding / regulatory
23	PTGDR	non-coding / regulatory			21166666		Studies in PTGDR-/- mice show that PTGDR plays an essential and selective role in the pathogenesis of LPS-induced otitis media in mice.
23	RP11-463J10.2	non-coding / regulatory
23	TXNDC16	non-coding / regulatory
24	IRX3	non-coding / regulatory
24	IRX5	non-coding / regulatory
24	IRX6	non-coding / regulatory
24.25	FTO	non-coding / regulatory		26378117			a homozygous loss-of-function FTO variant in a 21-month-old girl who presented distinctive facial features, failure to thrive, global developmental delay, left ventricular cardiac hypertrophy, reduced vision and bilateral hearing loss
24.25	LPCAT2	non-coding / regulatory
24.25	MMP2	non-coding / regulatory			28627704	19590937	Matrix metalloproteinase-2 and -9 contribute to functional integrity and noise‑induced damage to the blood-labyrinth-barrier.; Matrix imbalance by inducing expression of metalloproteinase and oxidative stress in cochlea of hyperhomocysteinemic mice
24.25	RP11-324D17.1	non-coding / regulatory
24.25	RPGRIP1L	non-coding / regulatory			22927466		Hair cell deformation in Rpgrip1l null mouse (embyonic lethal). Rpgrip1l was required for positioning the basal body along the planar polarity axisl; i.e.g, cilia defects…
25	SLC6A2	non-coding / regulatory					noreepinephrine transporter
25	GNAO1	non-coding / regulatory
25	RBL2	non-coding / regulatory			21677172		Mature mice lacking Rbl2/p130 gene have supernumerary inner ear hair cells and supporting cells; Interestingly, p130(-/-) mice exhibited nearly normal peripheral auditory sensitivity
28	CCDC68	non-coding / regulatory
30	BAIAP2L2	coding			29026089
30	TRIOBP	coding	27764096	27764096; 29197352; 16385458	20510926
31	KLHDC7B	non-coding / regulatory
