## Supplementary material for "Biological insights from multi-omic analysis of 31 genomic risk loci for adult hearing difficulty": Suppl. Tables 1-21, Suppl. Figs. 1-3: TableS19_FindMarkers.cochlea_scRNAseq.GWAS_genes.xlsx

### Sheet: FindMarkers.cochlea_scRNAseq.GW
p_val	avg_logFC	pct.1	pct.2	p_val_adj	cluster	gene
4.8997e-103	0.668405	0.858	0.609	8.40739e-99	Mes_1	Irx3
1.39644e-87	0.615465	0.799	0.546	2.39616e-83	Mes_1	Irx5
4.819e-58	-0.901948	0.039	0.304	8.26893e-54	Mes_1	Sox2
5.64243e-46	-0.404941	0.034	0.258	9.68185e-42	Mes_1	Lpcat2
6.55827e-25	-0.181882	0.009	0.128	1.12533e-20	Mes_1	Chmp4c
1.08353e-20	-0.179866	0.03	0.15	1.85924e-16	Mes_1	Arhgef28
7.5494e-10	0.201651	0.152	0.085	1.2954e-05	Mes_1	Frmd6
1.45435e-09	-0.156937	0.105	0.197	2.49552e-05	Mes_1	Gng2
3.78229e-09	-0.0602737	0.003	0.045	6.49003e-05	Mes_1	Ccdc68
8.40396e-09	-0.0660675	0.068	0.147	0.000144203	Mes_1	Txndc16
1.68332e-07	0.0670569	0.541	0.45	0.0028884	Mes_1	Mmp2
1.8684e-06	-0.0382971	0.057	0.118	0.0320598	Mes_1	Eya4
9.79484e-06	-0.064546	0.057	0.111	0.16807	Mes_1	Phldb1
1.06679e-05	-0.0529056	0.002	0.026	0.18305	Mes_1	Lmx1a
2.21212e-05	-0.0651614	0.06	0.11	0.379578	Mes_1	Nid2
9.40464e-05	-0.0391176	0.027	0.062	1	Mes_1	Rbl2
0.000135328	-0.0331542	0.009	0.033	1	Mes_1	Synj2
0.000149624	-0.0302844	0.001	0.019	1	Mes_1	Cep55
0.000160215	-0.0397222	0.135	0.203	1	Mes_1	Ankra2
0.000390508	-0.72085	0.025	0.054	1	Mes_1	Rgs5
0.00097772	-0.0270058	0.005	0.021	1	Mes_1	Ffar4
0.00122994	-0.0237709	0.005	0.021	1	Mes_1	Exoc6
0.00167302	-0.0191434	0.01	0.029	1	Mes_1	Baiap2l2
0.00297848	-0.0234044	0.048	0.08	1	Mes_1	Gnao1
0.00642337	0.0616938	0.041	0.023	1	Mes_1	Pygl
0.00894937	-0.0135331	0.032	0.054	1	Mes_1	Rpgrip1l
0.014383	0.0299882	0.241	0.317	1	Mes_1	Triobp
0.0156792	-0.00412925	0.089	0.124	1	Mes_1	Iqcb1
0.0203963	-0.00546253	0.253	0.324	1	Mes_1	Fto
0.0204013	-0.0162676	0.007	0.018	1	Mes_1	Gpr137c
0.0742504	-0.00532715	0.002	0.008	1	Mes_1	Tub
0.120276	0.00459293	0.001	0.005	1	Mes_1	Crip3
0.124777	0.00333904	0.041	0.055	1	Mes_1	Utp15
0.168402	-0.000148264	0.028	0.039	1	Mes_1	Myof
0.288953	-0.00234921	0.001	0.003	1	Mes_1	Cyp26a1
0.362626	-0.000152694	0.001	0.003	1	Mes_1	Slc6a2
0.424637	-0.00290034	0.005	0.007	1	Mes_1	Eaf2
0.586431	0.00763328	0.008	0.006	1	Mes_1	Irx6
0.797458	0.00104121	0.001	0.001	1	Mes_1	Tyr
6.00378e-120	0.844948	0.78	0.393	1.03019e-115	Mes_2	Mmp2
7.25076e-40	-0.81021	0.047	0.283	1.24416e-35	Mes_2	Sox2
8.51644e-17	-0.279347	0.088	0.228	1.46134e-12	Mes_2	Lpcat2
1.59851e-13	-0.133317	0.023	0.116	2.74288e-09	Mes_2	Chmp4c
5.49554e-13	-0.133234	0.029	0.121	9.4298e-09	Mes_2	Eya4
2.86122e-11	-0.19058	0.187	0.326	4.90956e-07	Mes_2	Triobp
5.2902e-08	-0.233561	0.531	0.636	0.000907746	Mes_2	Irx5
8.98182e-07	-0.0568114	0.004	0.042	0.0154119	Mes_2	Ccdc68
9.61623e-07	0.121806	0.144	0.084	0.0165005	Mes_2	Nid2
2.83741e-06	-0.0846339	0.073	0.14	0.0486871	Mes_2	Txndc16
1.05354e-05	-0.231187	0.629	0.688	0.180778	Mes_2	Irx3
0.000853483	-0.0428389	0.004	0.024	1	Mes_2	Lmx1a
0.00182747	-0.0352079	0.026	0.054	1	Mes_2	Rpgrip1l
0.0024277	-0.0341826	0.009	0.028	1	Mes_2	Baiap2l2
0.00418921	-0.0204353	0.004	0.02	1	Mes_2	Ffar4
0.0052624	-0.0266624	0.03	0.057	1	Mes_2	Utp15
0.00586601	-0.0408077	0.013	0.032	1	Mes_2	Pygl
0.0256455	-0.0168245	0.15	0.194	1	Mes_2	Ankra2
0.0592153	-0.0102621	0.007	0.017	1	Mes_2	Gpr137c
0.0858661	-0.00470541	0.261	0.317	1	Mes_2	Fto
0.0885974	-0.0141556	0.078	0.101	1	Mes_2	Phldb1
0.103438	0.0405838	0.046	0.033	1	Mes_2	Myof
0.11546	-0.00051471	0.096	0.12	1	Mes_2	Iqcb1
0.142573	-0.00414672	0	0.003	1	Mes_2	Slc6a2
0.151544	0.0301554	0.188	0.168	1	Mes_2	Gng2
0.17075	0.0056819	0.01	0.005	1	Mes_2	Tub
0.338049	0.0153831	0.113	0.1	1	Mes_2	Frmd6
0.369739	-0.00397358	0	0.001	1	Mes_2	Tyr
0.394904	0.00124285	0.006	0.003	1	Mes_2	Crip3
0.459141	-0.00657454	0.001	0.003	1	Mes_2	Cyp26a1
0.494852	0.00852968	0.047	0.054	1	Mes_2	Rbl2
0.565069	0.0123875	0.066	0.073	1	Mes_2	Gnao1
0.641112	0.00298732	0.014	0.017	1	Mes_2	Exoc6
0.734868	-0.000536974	0.006	0.007	1	Mes_2	Irx6
0.761097	0.00581945	0.007	0.006	1	Mes_2	Eaf2
0.793377	-7.93889e-05	0.013	0.014	1	Mes_2	Cep55
0.858544	0.0390766	0.113	0.12	1	Mes_2	Arhgef28
0.908751	0.0246138	0.027	0.027	1	Mes_2	Synj2
0.953981	-0.474472	0.046	0.046	1	Mes_2	Rgs5
9.12048e-47	0.7104	0.501	0.194	1.56498e-42	Epi_1	Sox2
1.165e-46	0.142966	0.1	0.004	1.99902e-42	Epi_1	Ffar4
1.28024e-31	-0.710545	0.267	0.505	2.19677e-27	Epi_1	Mmp2
5.8755e-15	0.151054	0.2	0.081	1.00818e-10	Epi_1	Chmp4c
5.62629e-13	0.12718	0.341	0.178	9.65415e-09	Epi_1	Lpcat2
3.29669e-12	0.129978	0.234	0.11	5.65679e-08	Epi_1	Txndc16
4.67909e-11	-0.210523	0.012	0.116	8.02885e-07	Epi_1	Frmd6
4.06813e-10	0.112062	0.189	0.089	6.98051e-06	Epi_1	Eya4
4.53884e-08	-0.184002	0.024	0.107	0.00077882	Epi_1	Nid2
1.91243e-07	0.0925056	0.198	0.107	0.00328153	Epi_1	Arhgef28
2.43035e-07	0.0800456	0.076	0.028	0.00417023	Epi_1	Ccdc68
0.000102692	-0.222374	0.115	0.181	1	Epi_1	Gng2
0.000221823	0.0639872	0.389	0.283	1	Epi_1	Triobp
0.000686483	0.0331052	0.033	0.012	1	Epi_1	Gpr137c
0.00147382	0.0071064	0.01	0.001	1	Epi_1	Slc6a2
0.00154592	0.053622	0.248	0.176	1	Epi_1	Ankra2
0.00552029	-0.0413644	0.005	0.027	1	Epi_1	Baiap2l2
0.00839364	-0.211837	0.747	0.665	1	Epi_1	Irx3
0.0129054	-0.0922584	0.064	0.101	1	Epi_1	Phldb1
0.0173956	-0.040256	0.005	0.022	1	Epi_1	Lmx1a
0.0570247	-0.0610765	0.05	0.075	1	Epi_1	Gnao1
0.0576169	-0.700261	0.029	0.049	1	Epi_1	Rgs5
0.0830578	-0.0407809	0.021	0.038	1	Epi_1	Myof
0.0846066	0.0178115	0.026	0.015	1	Epi_1	Exoc6
0.0865148	-0.024029	0.005	0.015	1	Epi_1	Cep55
0.16569	-0.0244897	0.017	0.028	1	Epi_1	Synj2
0.199288	0.00578725	0.136	0.112	1	Epi_1	Iqcb1
0.274204	-0.0114417	0.002	0.007	1	Epi_1	Eaf2
0.276654	-0.00565364	0.002	0.007	1	Epi_1	Tub
0.281454	0.000117503	0.002	0.001	1	Epi_1	Tyr
0.310978	-0.0755708	0.301	0.306	1	Epi_1	Fto
0.387137	0.00436221	0.005	0.002	1	Epi_1	Cyp26a1
0.547009	-0.0292577	0.024	0.029	1	Epi_1	Pygl
0.573883	-0.0965755	0.721	0.598	1	Epi_1	Irx5
0.614855	-0.00385103	0.005	0.007	1	Epi_1	Irx6
0.765939	-0.000874902	0.005	0.004	1	Epi_1	Crip3
0.8448	0.000467768	0.05	0.048	1	Epi_1	Rpgrip1l
0.872005	-0.01253	0.055	0.053	1	Epi_1	Rbl2
0.916684	-0.00913997	0.05	0.051	1	Epi_1	Utp15
1.78296e-139	0.832572	0.655	0.137	3.05938e-135	Medial Interdental	Lpcat2
2.7193e-60	0.350924	0.325	0.066	4.66604e-56	Medial Interdental	Chmp4c
6.15961e-16	-0.758174	0.082	0.253	1.05693e-11	Medial Interdental	Sox2
1.45935e-11	0.138737	0.199	0.089	2.50409e-07	Medial Interdental	Eya4
6.26685e-09	0.0699917	0.084	0.027	0.000107533	Medial Interdental	Ccdc68
1.73192e-08	0.189458	0.839	0.653	0.000297181	Medial Interdental	Irx3
3.24198e-07	0.101283	0.442	0.287	0.00556292	Medial Interdental	Fto
1.31205e-06	-0.264999	0.095	0.183	0.0225135	Medial Interdental	Gng2
2.07617e-06	0.138841	0.76	0.594	0.0356251	Medial Interdental	Irx5
8.53637e-06	0.0476263	0.164	0.088	0.146476	Medial Interdental	Phldb1
0.000252643	0.0291929	0.036	0.012	1	Medial Interdental	Gpr137c
0.000323491	-0.135481	0.066	0.125	1	Medial Interdental	Arhgef28
0.00306893	-0.145685	0.064	0.108	1	Medial Interdental	Frmd6
0.00561396	0.0272484	0.038	0.017	1	Medial Interdental	Lmx1a
0.00927186	-0.0338574	0.005	0.027	1	Medial Interdental	Baiap2l2
0.0188195	-0.0690839	0.043	0.075	1	Medial Interdental	Gnao1
0.0189964	0.0309288	0.235	0.178	1	Medial Interdental	Ankra2
0.01971	0.0252889	0.166	0.12	1	Medial Interdental	Txndc16
0.0211234	-0.00975215	0.575	0.461	1	Medial Interdental	Mmp2
0.0446977	0.0277519	0.069	0.046	1	Medial Interdental	Rpgrip1l
0.0572887	-0.02473	0.005	0.018	1	Medial Interdental	Ffar4
0.0631533	-0.023391	0.366	0.287	1	Medial Interdental	Triobp
0.0885653	0.00521004	0.013	0.005	1	Medial Interdental	Eaf2
0.089646	0.0115135	0.072	0.05	1	Medial Interdental	Rbl2
0.112194	-0.0239231	0.005	0.015	1	Medial Interdental	Cep55
0.112719	0.00510176	0.013	0.006	1	Medial Interdental	Irx6
0.129546	-0.0292561	0.015	0.028	1	Medial Interdental	Synj2
0.186558	-0.00873999	0	0.004	1	Medial Interdental	Crip3
0.271656	-0.654477	0.036	0.048	1	Medial Interdental	Rgs5
0.272101	-0.00686591	0	0.003	1	Medial Interdental	Cyp26a1
0.272586	-0.0852164	0.084	0.098	1	Medial Interdental	Nid2
0.300559	-0.00370775	0	0.003	1	Medial Interdental	Slc6a2
0.314178	-0.0091429	0.003	0.007	1	Medial Interdental	Tub
0.314978	0.0224845	0.036	0.027	1	Medial Interdental	Pygl
0.514623	-0.0155324	0.059	0.05	1	Medial Interdental	Utp15
0.526646	-0.00355291	0	0.001	1	Medial Interdental	Tyr
0.528536	-0.0126861	0.128	0.113	1	Medial Interdental	Iqcb1
0.864995	-0.00858802	0.015	0.016	1	Medial Interdental	Exoc6
0.927729	-0.0276362	0.036	0.036	1	Medial Interdental	Myof
3.02857e-84	0.678968	0.68	0.184	5.19672e-80	Glia	Sox2
3.60688e-79	-1.20095	0.157	0.732	6.18905e-75	Glia	Irx3
2.84672e-65	-1.02561	0.157	0.663	4.88469e-61	Glia	Irx5
4.59493e-43	0.593096	0.425	0.145	7.88444e-39	Glia	Gng2
2.04421e-28	-0.672424	0.188	0.506	3.50766e-24	Glia	Mmp2
1.63999e-17	0.28365	0.225	0.083	2.81406e-13	Glia	Nid2
1.80862e-14	0.293954	0.209	0.084	3.10341e-10	Glia	Phldb1
8.24688e-09	0.0838711	0.049	0.01	0.000141508	Glia	Cep55
9.91462e-07	-0.137952	0.025	0.11	0.0170125	Glia	Eya4
3.26764e-06	-0.130646	0.025	0.104	0.0560695	Glia	Chmp4c
0.000250244	-0.0686402	0	0.04	1	Glia	Myof
0.000593082	0.140768	0.172	0.112	1	Glia	Arhgef28
0.00103792	-0.132604	0.126	0.206	1	Glia	Lpcat2
0.00613034	-0.0609744	0.034	0.076	1	Glia	Gnao1
0.00921114	-0.0400103	0.009	0.037	1	Glia	Ccdc68
0.0113518	-0.0537976	0.006	0.03	1	Glia	Pygl
0.0151881	-0.0672423	0.074	0.119	1	Glia	Iqcb1
0.0271339	-0.0250908	0.006	0.026	1	Glia	Baiap2l2
0.0341534	-0.0183148	0.24	0.312	1	Glia	Fto
0.045292	-0.0191051	0.003	0.018	1	Glia	Ffar4
0.0534997	-0.316151	0.025	0.049	1	Glia	Rgs5
0.0614087	-0.0325467	0.006	0.021	1	Glia	Lmx1a
0.0655715	-0.0181518	0.003	0.016	1	Glia	Gpr137c
0.12082	-0.0122661	0	0.007	1	Glia	Irx6
0.128162	-0.020198	0.006	0.017	1	Glia	Exoc6
0.134327	0.0483822	0.068	0.049	1	Glia	Utp15
0.172258	-0.0541033	0.255	0.301	1	Glia	Triobp
0.1824	-0.0136971	0.015	0.028	1	Glia	Synj2
0.224341	-0.0199606	0.157	0.188	1	Glia	Ankra2
0.233737	-0.00854783	0	0.004	1	Glia	Crip3
0.350671	-0.00362603	0	0.003	1	Glia	Slc6a2
0.483438	0.00779263	0.111	0.127	1	Glia	Txndc16
0.488391	0.00711712	0.009	0.006	1	Glia	Tub
0.568188	-0.0034746	0	0.001	1	Glia	Tyr
0.646332	-0.00883811	0.043	0.049	1	Glia	Rpgrip1l
0.841482	0.0256369	0.105	0.103	1	Glia	Frmd6
0.894939	0.00297689	0.003	0.003	1	Glia	Cyp26a1
0.970947	0.00774494	0.006	0.006	1	Glia	Eaf2
0.981402	0.0223544	0.052	0.053	1	Glia	Rbl2
9.47441e-151	1.66801	0.988	0.194	1.62571e-146	SC	Sox2
1.0359e-16	-0.752671	0.186	0.489	1.77751e-12	SC	Mmp2
1.7493e-09	0.18542	0.236	0.089	3.00162e-05	SC	Chmp4c
7.30527e-09	0.16963	0.267	0.111	0.000125351	SC	Arhgef28
1.18864e-06	0.128292	0.255	0.119	0.0203958	SC	Txndc16
5.20777e-05	-0.301872	0.062	0.178	0.893601	SC	Gng2
6.49479e-05	-0.197192	0.006	0.101	1	SC	Nid2
0.00148735	-0.185269	0.031	0.107	1	SC	Frmd6
0.00267235	0.0473361	0.851	0.666	1	SC	Irx3
0.00445054	0.0487066	0.13	0.069	1	SC	Gnao1
0.00450593	0.0317305	0.075	0.032	1	SC	Ccdc68
0.00676645	0.0603599	0.168	0.098	1	SC	Eya4
0.012943	0.0464252	0.273	0.18	1	SC	Ankra2
0.0290239	-0.130969	0.05	0.099	1	SC	Phldb1
0.0432961	0.0540953	0.168	0.112	1	SC	Iqcb1
0.0496993	0.0254577	0.764	0.606	1	SC	Irx5
0.0778717	0.0287421	0.031	0.014	1	SC	Gpr137c
0.122865	-0.0256016	0	0.015	1	SC	Cep55
0.127439	-0.0353033	0.261	0.195	1	SC	Lpcat2
0.130099	0.0209578	0.031	0.016	1	SC	Exoc6
0.22216	-0.0394122	0.019	0.037	1	SC	Myof
0.287186	-0.0228677	0.006	0.017	1	SC	Ffar4
0.299107	-0.010112	0	0.007	1	SC	Tub
0.319272	0.00965628	0.068	0.05	1	SC	Utp15
0.355656	0.00784486	0.012	0.006	1	SC	Irx6
0.356733	-0.0787726	0.379	0.292	1	SC	Triobp
0.414595	-0.00810502	0	0.004	1	SC	Crip3
0.472571	-0.0350621	0.012	0.02	1	SC	Lmx1a
0.497606	-0.00636666	0	0.003	1	SC	Cyp26a1
0.522616	-0.00343775	0	0.003	1	SC	Slc6a2
0.577239	-0.00451443	0.031	0.024	1	SC	Baiap2l2
0.645384	-0.0201297	0.062	0.052	1	SC	Rbl2
0.69602	-0.00329417	0	0.001	1	SC	Tyr
0.734624	-0.029593	0.043	0.049	1	SC	Rpgrip1l
0.741027	0.00178006	0.031	0.027	1	SC	Synj2
0.78551	-0.0193445	0.025	0.028	1	SC	Pygl
0.828014	-0.0811102	0.329	0.304	1	SC	Fto
0.828997	-0.617918	0.043	0.046	1	SC	Rgs5
0.980393	-0.00583879	0.006	0.006	1	SC	Eaf2
6.44941e-11	0.206181	0.109	0.017	1.10665e-06	Epi_2	Lmx1a
2.23879e-10	0.0989265	0.129	0.024	3.84154e-06	Epi_2	Synj2
6.72002e-08	-0.603098	0.248	0.482	0.00115309	Epi_2	Mmp2
1.19068e-07	0.068248	0.03	0.002	0.00204308	Epi_2	Cyp26a1
0.000108683	0.158204	0.208	0.093	1	Epi_2	Chmp4c
0.000140002	-0.279674	0.594	0.678	1	Epi_2	Irx3
0.000298546	0.025174	0.02	0.002	1	Epi_2	Slc6a2
0.000396578	0.13651	0.208	0.098	1	Epi_2	Eya4
0.000556749	-0.302621	0.05	0.176	1	Epi_2	Gng2
0.00254676	0.0402318	0.119	0.049	1	Epi_2	Utp15
0.00591727	0.107317	0.218	0.123	1	Epi_2	Txndc16
0.00610614	0.0605771	0.208	0.112	1	Epi_2	Iqcb1
0.00635319	-0.172422	0.554	0.616	1	Epi_2	Irx5
0.00973673	0.0749987	0.139	0.069	1	Epi_2	Gnao1
0.0122195	0.0619544	0.079	0.033	1	Epi_2	Ccdc68
0.0131891	0.0237976	0.069	0.027	1	Epi_2	Pygl
0.0177908	-0.16541	0.03	0.099	1	Epi_2	Nid2
0.0182419	0.0537542	0.059	0.023	1	Epi_2	Baiap2l2
0.0464601	-0.563294	0.089	0.045	1	Epi_2	Rgs5
0.0467485	0.0126965	0.099	0.051	1	Epi_2	Rbl2
0.0557666	0.0217007	0.277	0.182	1	Epi_2	Ankra2
0.0924766	0.000303616	0.317	0.23	1	Epi_2	Sox2
0.145099	-0.00580173	0.267	0.196	1	Epi_2	Lpcat2
0.194703	-0.139686	0.069	0.104	1	Epi_2	Frmd6
0.212856	0.011268	0.059	0.035	1	Epi_2	Myof
0.346454	0.00165452	0.069	0.048	1	Epi_2	Rpgrip1l
0.404354	-0.0114158	0	0.007	1	Epi_2	Irx6
0.415325	-0.0118985	0	0.007	1	Epi_2	Eaf2
0.45628	-0.00876287	0.366	0.303	1	Epi_2	Fto
0.49197	-0.0421584	0.149	0.117	1	Epi_2	Arhgef28
0.509628	-0.0619401	0.079	0.097	1	Epi_2	Phldb1
0.522218	-0.00795426	0	0.004	1	Epi_2	Crip3
0.592622	-0.0116249	0.01	0.017	1	Epi_2	Ffar4
0.625679	-0.11233	0.307	0.296	1	Epi_2	Triobp
0.648612	0.00290977	0.01	0.006	1	Epi_2	Tub
0.679787	-0.00512763	0.02	0.015	1	Epi_2	Gpr137c
0.734784	0.00285297	0.01	0.014	1	Epi_2	Cep55
0.759476	-0.00323275	0	0.001	1	Epi_2	Tyr
0.773896	0.0230089	0.02	0.016	1	Epi_2	Exoc6
2.6402e-192	0.561123	0.495	0.011	4.53032e-188	HC	Baiap2l2
9.45697e-42	0.820369	0.89	0.28	1.62272e-37	HC	Triobp
9.8104e-31	0.49531	0.505	0.107	1.68337e-26	HC	Arhgef28
4.06564e-29	0.349612	0.374	0.063	6.97623e-25	HC	Gnao1
1.16819e-24	-1.29105	0.165	0.69	2.0045e-20	HC	Irx3
6.25102e-24	0.2497	0.275	0.042	1.07261e-19	HC	Rpgrip1l
9.07234e-22	0.0655967	0.066	0.002	1.55672e-17	HC	Crip3
1.65549e-21	0.202627	0.187	0.022	2.84066e-17	HC	Synj2
2.28718e-21	0.293535	0.407	0.093	3.92457e-17	HC	Eya4
6.38989e-19	-1.04111	0.209	0.625	1.09644e-14	HC	Irx5
3.93223e-13	0.0758755	0.066	0.005	6.7473e-09	HC	Tub
5.64415e-11	-0.806819	0.176	0.483	9.68479e-07	HC	Mmp2
5.20823e-09	0.161935	0.143	0.031	8.9368e-05	HC	Ccdc68
3.3766e-07	0.131574	0.297	0.11	0.00579391	HC	Iqcb1
4.06814e-05	0.113042	0.242	0.099	0.698052	HC	Frmd6
0.00016534	0.0486797	0.066	0.015	1	HC	Exoc6
0.000555837	0.166302	0.33	0.181	1	HC	Ankra2
0.000818242	0.070633	0.538	0.298	1	HC	Fto
0.00159591	-0.298749	0.055	0.176	1	HC	Gng2
0.00417814	-0.280525	0.088	0.201	1	HC	Lpcat2
0.00441627	0.0569971	0.121	0.051	1	HC	Rbl2
0.0296299	0.0351709	0.066	0.027	1	HC	Pygl
0.0309151	-0.167594	0.033	0.098	1	HC	Nid2
0.0912747	0.0104248	0.011	0.002	1	HC	Slc6a2
0.152026	-0.0921113	0.055	0.097	1	HC	Chmp4c
0.172972	-0.466954	0.077	0.045	1	HC	Rgs5
0.20907	-0.0270097	0	0.017	1	HC	Ffar4
0.23623	-0.294521	0.33	0.23	1	HC	Sox2
0.251318	-0.0250525	0	0.014	1	HC	Cep55
0.27509	0.0088769	0.077	0.05	1	HC	Utp15
0.348158	-0.0344703	0.132	0.096	1	HC	Phldb1
0.348167	-0.00351324	0.055	0.035	1	HC	Myof
0.440149	-0.0118618	0	0.007	1	HC	Eaf2
0.527594	-0.0363033	0.011	0.02	1	HC	Lmx1a
0.605461	0.00487643	0.011	0.007	1	HC	Irx6
0.6142	-0.00622881	0	0.003	1	HC	Cyp26a1
0.737686	-0.0648651	0.121	0.126	1	HC	Txndc16
0.757106	-0.0112728	0.011	0.015	1	HC	Gpr137c
0.77177	-0.00322273	0	0.001	1	HC	Tyr
2.1395e-49	3.25314	0.38	0.038	3.67116e-45	Vascular	Rgs5
1.16071e-14	0.445692	0.506	0.164	1.99166e-10	Vascular	Gng2
2.44454e-12	-0.829801	0.241	0.623	4.19459e-08	Vascular	Irx5
3.87941e-07	-0.660139	0.215	0.481	0.00665668	Vascular	Mmp2
1.93222e-05	0.182978	0.241	0.093	0.33155	Vascular	Nid2
0.0002264	-0.42253	0.544	0.679	1	Vascular	Irx3
0.00163003	-0.698395	0.101	0.236	1	Vascular	Sox2
0.0017615	0.103241	0.215	0.1	1	Vascular	Frmd6
0.0061319	-0.244174	0.076	0.201	1	Vascular	Lpcat2
0.0285324	-0.123572	0.025	0.098	1	Vascular	Chmp4c
0.0535385	-0.102082	0.038	0.103	1	Vascular	Eya4
0.0666361	0.0173346	0.038	0.013	1	Vascular	Cep55
0.0998799	-0.0804967	0.063	0.127	1	Vascular	Txndc16
0.125374	0.0310504	0.038	0.016	1	Vascular	Exoc6
0.126519	-0.0564802	0	0.029	1	Vascular	Pygl
0.157266	-0.0414391	0	0.025	1	Vascular	Baiap2l2
0.191506	0.0675573	0.139	0.096	1	Vascular	Phldb1
0.199894	-0.0426606	0	0.02	1	Vascular	Lmx1a
0.242738	-0.0269109	0	0.017	1	Vascular	Ffar4
0.25767	0.0113107	0.165	0.117	1	Vascular	Arhgef28
0.270645	-0.0206759	0	0.015	1	Vascular	Gpr137c
0.297521	-0.0115199	0.013	0.035	1	Vascular	Ccdc68
0.338206	-0.105465	0.152	0.186	1	Vascular	Ankra2
0.353637	-0.0127958	0.076	0.05	1	Vascular	Utp15
0.472847	-0.00985694	0	0.006	1	Vascular	Tub
0.472847	-0.0118181	0	0.006	1	Vascular	Eaf2
0.510344	-0.0029121	0.013	0.006	1	Vascular	Irx6
0.549018	0.00426243	0.038	0.027	1	Vascular	Synj2
0.553807	0.0126203	0.038	0.053	1	Vascular	Rbl2
0.572814	-0.00790038	0	0.004	1	Vascular	Crip3
0.581604	-0.0672286	0.291	0.305	1	Vascular	Fto
0.583746	-0.0452817	0.025	0.036	1	Vascular	Myof
0.611723	-0.101489	0.291	0.297	1	Vascular	Triobp
0.639272	-0.00620577	0	0.003	1	Vascular	Cyp26a1
0.658658	-0.00335075	0	0.002	1	Vascular	Slc6a2
0.671392	-0.0101766	0.038	0.049	1	Vascular	Rpgrip1l
0.702102	-0.0220307	0.101	0.115	1	Vascular	Iqcb1
0.787462	-0.0032108	0	0.001	1	Vascular	Tyr
0.820644	0.0466672	0.076	0.071	1	Vascular	Gnao1
8.04486e-23	0.170213	0.145	0.011	1.38042e-18	Dividing Mes	Cep55
4.55182e-05	0.211656	0.237	0.093	0.781046	Dividing Mes	Nid2
0.000325808	0.0693863	0.013	0.001	1	Dividing Mes	Tyr
0.000341475	0.530607	0.132	0.044	1	Dividing Mes	Rgs5
0.000631354	-0.699964	0.079	0.237	1	Dividing Mes	Sox2
0.00281651	-0.281884	0.066	0.201	1	Dividing Mes	Lpcat2
0.0099411	-0.183887	0.026	0.12	1	Dividing Mes	Arhgef28
0.0143115	-0.115536	0.013	0.098	1	Dividing Mes	Chmp4c
0.0336843	0.111854	0.434	0.302	1	Dividing Mes	Fto
0.0773982	0.00858332	0.013	0.002	1	Dividing Mes	Cyp26a1
0.097662	-0.0495658	0	0.035	1	Dividing Mes	Ccdc68
0.126891	0.0968127	0.711	0.611	1	Dividing Mes	Irx5
0.13286	0.0327815	0.092	0.052	1	Dividing Mes	Rbl2
0.135451	0.03238	0.763	0.673	1	Dividing Mes	Irx3
0.142163	-0.0923625	0.053	0.103	1	Dividing Mes	Eya4
0.165575	-0.0414015	0	0.025	1	Dividing Mes	Baiap2l2
0.280165	-0.0206569	0	0.015	1	Dividing Mes	Gpr137c
0.326601	-0.0493666	0.618	0.471	1	Dividing Mes	Mmp2
0.411343	-0.129201	0.276	0.297	1	Dividing Mes	Triobp
0.4214	-0.0386106	0.013	0.028	1	Dividing Mes	Pygl
0.449232	0.0102129	0.013	0.006	1	Dividing Mes	Eaf2
0.469938	-0.0729242	0.053	0.072	1	Dividing Mes	Gnao1
0.471254	-0.0113281	0	0.007	1	Dividing Mes	Irx6
0.478484	0.0260375	0.026	0.016	1	Dividing Mes	Exoc6
0.481589	-0.00984785	0	0.006	1	Dividing Mes	Tub
0.502204	-0.00487226	0.066	0.048	1	Dividing Mes	Rpgrip1l
0.504103	0.00236965	0.039	0.027	1	Dividing Mes	Synj2
0.539689	-0.0592898	0.105	0.126	1	Dividing Mes	Txndc16
0.580384	-0.00789309	0	0.004	1	Dividing Mes	Crip3
0.661467	-0.0566762	0.171	0.185	1	Dividing Mes	Ankra2
0.664964	-0.00334765	0	0.002	1	Dividing Mes	Slc6a2
0.668286	-0.0240831	0.013	0.02	1	Dividing Mes	Lmx1a
0.757121	-0.0430322	0.118	0.103	1	Dividing Mes	Frmd6
0.802854	-0.0184086	0.013	0.017	1	Dividing Mes	Ffar4
0.866583	0.00216176	0.039	0.036	1	Dividing Mes	Myof
0.924484	-0.0642732	0.105	0.096	1	Dividing Mes	Phldb1
0.937602	-0.00497072	0.118	0.115	1	Dividing Mes	Iqcb1
0.942325	-0.052643	0.184	0.172	1	Dividing Mes	Gng2
0.971194	-0.0192163	0.053	0.051	1	Dividing Mes	Utp15
7.42834e-131	0.753766	0.458	0.012	1.27463e-126	Progenitors	Lmx1a
1.08905e-36	0.431165	0.339	0.03	1.8687e-32	Progenitors	Myof
8.07909e-23	0.663476	0.644	0.164	1.38629e-18	Progenitors	Gng2
1.21737e-15	0.338609	0.339	0.067	2.08889e-11	Progenitors	Gnao1
8.85187e-08	-0.802042	0.153	0.48	0.00151889	Progenitors	Mmp2
6.84952e-07	-0.695865	0.458	0.679	0.0117531	Progenitors	Irx3
5.61518e-05	-0.583347	0.475	0.616	0.963509	Progenitors	Irx5
5.7006e-05	0.315159	0.407	0.194	0.978165	Progenitors	Lpcat2
0.000236191	-0.75745	0.034	0.237	1	Progenitors	Sox2
0.000237617	0.177211	0.288	0.123	1	Progenitors	Txndc16
0.00720764	0.0384054	0.034	0.006	1	Progenitors	Eaf2
0.0113931	0.156103	0.492	0.302	1	Progenitors	Fto
0.0114402	-0.196389	0	0.098	1	Progenitors	Nid2
0.0286205	0.0829925	0.085	0.033	1	Progenitors	Ccdc68
0.0415911	-0.150577	0.034	0.12	1	Progenitors	Arhgef28
0.0726413	-0.157974	0.034	0.104	1	Progenitors	Frmd6
0.158853	0.128708	0.39	0.295	1	Progenitors	Triobp
0.178726	0.0328222	0.051	0.024	1	Progenitors	Baiap2l2
0.258648	0.000845408	0.169	0.114	1	Progenitors	Iqcb1
0.26032	0.0150566	0.051	0.026	1	Progenitors	Synj2
0.277576	0.0366245	0.085	0.052	1	Progenitors	Rbl2
0.284791	0.015299	0.034	0.016	1	Progenitors	Exoc6
0.290728	0.0610364	0.136	0.096	1	Progenitors	Chmp4c
0.31425	-0.0267477	0	0.017	1	Progenitors	Ffar4
0.358085	-0.0248092	0	0.014	1	Progenitors	Cep55
0.377887	0.0439188	0.237	0.184	1	Progenitors	Ankra2
0.379463	-0.017717	0.136	0.096	1	Progenitors	Phldb1
0.401503	0.0525265	0.136	0.101	1	Progenitors	Eya4
0.477091	0.0307604	0.068	0.048	1	Progenitors	Rpgrip1l
0.524991	-0.0503865	0.034	0.051	1	Progenitors	Utp15
0.526733	-0.0112693	0	0.007	1	Progenitors	Irx6
0.536357	-0.00979667	0	0.006	1	Progenitors	Tub
0.6272	-0.00785203	0	0.004	1	Progenitors	Crip3
0.632899	-0.630947	0.034	0.046	1	Progenitors	Rgs5
0.686489	-0.00616776	0	0.003	1	Progenitors	Cyp26a1
0.703653	-0.0033302	0	0.002	1	Progenitors	Slc6a2
0.801085	-0.012009	0.034	0.028	1	Progenitors	Pygl
0.816582	-0.0031911	0	0.001	1	Progenitors	Tyr
0.896022	-0.00646269	0.017	0.015	1	Progenitors	Gpr137c
2.02752e-06	-1.10095	0.167	0.679	0.0347903	Epi_3	Irx3
3.4514e-06	0.624452	0.542	0.196	0.0592226	Epi_3	Lpcat2
5.2917e-05	0.504209	0.458	0.17	0.908003	Epi_3	Gng2
8.93807e-05	-0.789974	0.167	0.617	1	Epi_3	Irx5
0.0011511	-0.7604	0.167	0.477	1	Epi_3	Mmp2
0.0081505	0.211649	0.167	0.05	1	Epi_3	Utp15
0.0110333	0.205528	0.167	0.052	1	Epi_3	Rbl2
0.0147267	0.157648	0.25	0.095	1	Epi_3	Nid2
0.0200387	-0.306509	0	0.186	1	Epi_3	Ankra2
0.072545	-0.200135	0	0.119	1	Epi_3	Arhgef28
0.0771294	-0.239256	0.125	0.306	1	Epi_3	Fto
0.0880064	0.191147	0.083	0.028	1	Epi_3	Pygl
0.108665	-0.176603	0	0.097	1	Epi_3	Phldb1
0.172924	-0.122388	0	0.072	1	Epi_3	Gnao1
0.233745	0.125475	0.042	0.014	1	Epi_3	Cep55
0.279757	-0.675773	0	0.047	1	Epi_3	Rgs5
0.322463	-0.121712	0.042	0.103	1	Epi_3	Frmd6
0.32455	0.0312782	0.042	0.016	1	Epi_3	Exoc6
0.32691	-0.0971067	0.042	0.102	1	Epi_3	Eya4
0.334722	-0.118852	0.042	0.097	1	Epi_3	Chmp4c
0.343019	-0.0625525	0	0.036	1	Epi_3	Myof
0.355934	-0.0488012	0	0.034	1	Epi_3	Ccdc68
0.414391	-0.0447499	0	0.027	1	Epi_3	Synj2
0.423937	0.0564564	0.375	0.296	1	Epi_3	Triobp
0.425244	-0.342871	0.167	0.233	1	Epi_3	Sox2
0.439686	-0.0407603	0	0.024	1	Epi_3	Baiap2l2
0.483745	-0.0419622	0	0.02	1	Epi_3	Lmx1a
0.52339	-0.0264669	0	0.017	1	Epi_3	Ffar4
0.547365	-0.0203337	0	0.015	1	Epi_3	Gpr137c
0.659289	-0.0260122	0.083	0.115	1	Epi_3	Iqcb1
0.688332	-0.0111501	0	0.007	1	Epi_3	Irx6
0.695204	-0.00969295	0	0.006	1	Epi_3	Tub
0.695204	-0.0116217	0	0.006	1	Epi_3	Eaf2
0.758448	-0.00776882	0	0.004	1	Epi_3	Crip3
0.798452	-0.00610235	0	0.003	1	Epi_3	Cyp26a1
0.809887	-0.00329483	0	0.002	1	Epi_3	Slc6a2
0.876314	-0.0212745	0.042	0.048	1	Epi_3	Rpgrip1l
0.883982	-0.00315721	0	0.001	1	Epi_3	Tyr
0.982952	-0.0166596	0.125	0.126	1	Epi_3	Txndc16
