## Supplementary material for "Biological insights from multi-omic analysis of 31 genomic risk loci for adult hearing difficulty": Suppl. Tables 1-21, Suppl. Figs. 1-3: TableS20_celltypespecificity.xlsx

### Sheet: Sheet1
genes	minType	minP
Irx3	Mes_1	4.8997e-103
Irx5	Mes_1	1.39644e-87
Sox2	SC	9.47441e-151
Lpcat2	Medial Interdental	1.78296e-139
Chmp4c	Medial Interdental	2.7193e-60
Arhgef28	HC	9.8104e-31
Frmd6	Mes_1	7.5494e-10
Gng2	Glia	4.59493e-43
Ccdc68	HC	5.20823e-09
Txndc16	Epi_1	3.29669e-12
Mmp2	Mes_2	6.00378e-120
Eya4	HC	2.28718e-21
Phldb1	Glia	1.80862e-14
Lmx1a	Progenitors	7.42834e-131
Nid2	Glia	1.63999e-17
Rbl2	HC	0.00441627
Synj2	HC	1.65549e-21
Cep55	Dividing Mes	8.04486e-23
Ankra2	HC	0.000555837
Rgs5	Vascular	2.1395e-49
Ffar4	Epi_1	1.165e-46
Exoc6	HC	0.00016534
Baiap2l2	HC	2.6402e-192
Gnao1	HC	4.06564e-29
Pygl	Mes_1	0.00642337
Rpgrip1l	HC	6.25102e-24
Triobp	HC	9.45697e-42
Iqcb1	HC	3.3766e-07
Fto	Medial Interdental	3.24198e-07
Gpr137c	Medial Interdental	0.000252643
Tub	HC	3.93223e-13
Crip3	HC	9.07234e-22
Utp15	Epi_2	0.00254676
Myof	Progenitors	1.08905e-36
Cyp26a1	Epi_2	1.19068e-07
Slc6a2	Epi_2	0.000298546
Eaf2	Progenitors	0.00720764
Irx6	Medial Interdental	0.112719
Tyr	Dividing Mes	0.000325808
