## Supplementary material for "Biological insights from multi-omic analysis of 31 genomic risk loci for adult hearing difficulty": Suppl. Tables 1-21, Suppl. Figs. 1-3: TableS21_gwas_genes.hc_vs_rest.metaanalysis.xlsx

### Sheet: gwas_genes.hc_vs_rest.metaanaly
gene_symbol	logFC.GSE116703	pvalue.GSE116703	logFC.GSE60019	pvalue.GSE60019	logFC.GSE71982	pvalue.GSE71982	metaz	metap	FDR
Ccdc68	0.201836	0.444423	3.59261	2.72481e-06	3.53454	4.84822e-37	10.4909	9.50916e-26	4.27912e-24
Rpgrip1l	1.01579	0.00409988	1.508	2.01149e-05	1.75288	1.63295e-22	9.75511	1.75404e-22	7.71776e-21
Triobp	0.345015	0.0922614	1.3035	0.000139546	2.77225	1.71302e-27	9.4434	3.60883e-21	1.5518e-19
Baiap2l2	0.760031	0.0151041	1.89597	0.00211246	0.852149	1.04449e-16	7.96942	1.59423e-15	6.69576e-14
Ankra2	1.20552	5.7049e-06	0.476682	0.00989302	0.946086	1.54843e-05	6.60389	4.00509e-11	1.64209e-09
Irx3	-0.831925	0.00101354	-1.76061	0.00398608	-0.627436	5.19233e-07	-6.4577	1.06304e-10	4.25217e-09
Mmp2	-0.60595	0.0303174	-3.63973	2.34359e-09	-0.903394	0.00333585	-6.39293	1.62733e-10	6.34658e-09
Crip3	0.645015	0.0164577	2.27605	0.0124768	0.906608	7.85059e-09	6.15952	7.29652e-10	2.77268e-08
Arhgef28	-0.119129	0.615669	1.04706	0.00179545	1.95171	1.1537e-15	6.1369	8.41453e-10	3.11338e-08
Iqcb1	1.21164	0.000102922	0.553786	0.0104151	1.08614	0.000141758	5.91808	3.25724e-09	1.17261e-07
Exoc6	-0.0752724	0.792905	1.11991	0.000313747	1.45442	2.32467e-11	5.78803	7.1217e-09	2.4926e-07
Eya4	0.323122	0.392283	2.12256	0.000382349	1.32457	9.84497e-08	5.62167	1.89117e-08	6.42998e-07
Txndc16	-0.51228	0.0109693	-0.442755	0.0020302	-0.922446	0.000583184	-5.23586	1.6422e-07	5.41927e-06
Clrn2	-0.0414548	0.7657	NA	NA	0.885528	2.6305e-11	4.50278	6.70699e-06	0.000214624
Irx5	-0.731575	0.0415287	-1.01585	0.0324136	-0.488907	0.00255923	-4.1533	3.27708e-05	0.0010159
Synj2	0.804984	0.000822255	1.87094	0.0171164	0.191845	0.204462	4.04049	5.334e-05	0.0016002
Lpcat2	-0.401162	0.125737	-1.02379	0.00634443	-0.578355	0.0118367	-3.91301	9.11527e-05	0.00264343
Klhdc7b	0.537954	0.200589	0.636362	0.0337328	0.137032	0.00204897	3.74479	0.000180544	0.00505522
Gng2	-0.456875	0.0387857	-2.98259	0.000845761	-0.101668	0.281679	-3.74145	0.000182964	0.00505522
Pygl	-0.501452	0.0883567	0.72648	0.0556858	1.21133	1.40538e-09	3.61665	0.000298443	0.00775952
Rgs5	-0.269721	0.224544	-3.68303	7.68179e-05	-0.0175742	0.450866	-3.41943	0.00062753	0.0156883
Ffar4	0.00619451	0.769309	2.70155	6.16098e-06	NA	NA	3.40406	0.000663923	0.0159342
Myof	-0.211667	0.529172	-1.12043	0.00601642	-0.302394	0.0228862	-3.26289	0.00110284	0.0253652
Tub	1.13006	0.000290348	1.21067	0.0226776	-0.0579643	0.390237	2.91181	0.00359345	0.079056
Gnao1	0.061691	0.774603	1.22756	0.000371375	0.110935	0.588272	2.53303	0.0113082	0.237472
Frmd6	0.485065	0.0376524	-1.18762	0.00132504	0.780767	1.17691e-07	2.40476	0.0161832	0.323663
Nid2	0.466724	0.247401	-3.38273	9.08276e-05	-0.109404	0.207088	-2.32026	0.0203271	0.386214
Cep55	-0.000377853	0.996387	-2.17231	0.00344324	-0.0417925	0.506896	-2.07461	0.0380228	0.684411
Lmx1a	0.116533	0.610092	-1.24419	0.00677957	-0.236479	0.184594	-2.03475	0.0418765	0.7119
Phldb1	0.279362	0.170293	-2.07388	0.00162828	-0.207525	0.19072	-1.78285	0.0746112	1
Sox2	-0.0576427	0.856419	0.778851	0.115598	0.356025	0.091624	1.77794	0.0754141	1
Casr	-0.0642389	0.165711	-0.13744	0.41179	0	1	-1.27413	0.202616	1
Chmp4c	-0.135866	0.612789	1.31428	0.0782373	-0.282609	0.00506604	-0.893678	0.371494	1
Tyr	-0.302775	0.212311	-0.567205	0.00978129	0.251719	0.0161864	-0.823312	0.410331	1
Irx6	-0.385767	0.0534606	-0.396904	0.329503	0.0626292	0.10498	-0.741966	0.458108	1
Cyp26a1	-0.293362	0.0416336	-0.178442	0.685684	0.0405382	0.209131	-0.684695	0.493537	1
Eaf2	-0.0378247	0.868415	0.118994	0.705864	0.110215	0.488408	0.522264	0.601487	1
Ptgdr	0.299337	0.32039	-0.0838916	0.902874	0	1	0.503233	0.614801	1
Utp15	0.230817	0.215314	-0.306558	0.0198555	0.0616489	0.777166	-0.465903	0.641285	1
Slc6a2	0.392464	0.0285745	-0.395828	0.163301	-0.00133154	0.986086	0.44907	0.653381	1
Gpr137c	-0.151538	0.55234	1.07551	0.0365459	-0.0837486	0.408319	0.386645	0.699019	1
Fto	-0.208985	0.224617	0.0147979	0.922302	0.409584	0.11204	0.272673	0.785105	1
Ces5a	-0.0382534	0.707427	-0.0399737	0.939206	0	1	-0.260721	0.794308	1
Cyp26c1	0.216165	0.239792	-0.181708	0.136988	0	1	-0.179899	0.857232	1
Rbl2	-0.145399	0.543574	-0.216162	0.257342	0.358525	0.0719129	0.0343851	0.97257	1
